# Transcriptional profiling of Hutchinson-Gilford Progeria patients identifies primary target pathways of progerin

**DOI:** 10.1101/2025.09.18.677125

**Authors:** Sandra Vidak, Sohyoung Kim, Tom Misteli

## Abstract

Hutchinson Gilford Progeria Syndrome (HGPS) is an ultra-rare pediatric premature aging disorder. The disease is caused by a point mutation in the *LMNA* gene leading to the production of the dominant-negative progerin isoform of the nuclear envelope protein lamin A. Disease severity and progression amongst the population of ∼140 known patients is variable. Most of the mechanistic insights into the disease have come from studies using cellular or mouse models of HGPS. To probe the clinical relevance of previously implicated cellular pathways and to address the extent of gene expression heterogeneity between patients, we have performed transcriptomic analysis of a comprehensive set of HGPS patients. We find misexpression of several cellular pathways across the patient population, particularly of multiple signaling pathways as well as the Unfolded Protein Response (UPR) and mesodermal cell fate specification. Variability amongst individual patients was limited, with misregulation of the major pathways observed in most patients. Comparing the transcriptome of patients with an inducible HGPS cell model, we distinguished immediate-early cellular response pathways from secondary adaptive pathways and identified mTORC1, the UPR, UV response, apoptosis and TNFα signaling via NF-κB as primary targets of the disease-causing progerin protein.
