## Supplementary material for "Transcriptional profiling of Hutchinson-Gilford Progeria patients identifies primary target pathways of progerin": Table S1

### Sheet: Sheet1
pathway	pval	padj	log2err	ES	NES	size	leadingEdge genes
HALLMARK_MTORC1_SIGNALING	8.20508e-09	2.7128e-07	0.74774	0.495088	2.08007	191	SLC2A1, TES, PLOD2, MLLT11, RIT1, GCLC, ACTR2, HSPA5, P4HA1, GAPDH, PIK3R3, LGMN, PFKL, PGK1, TPI1, LDHA, GPI, SLC1A4, SLC7A5, PDK1, BCAT1, HK2, TFRC, SYTL2, IMMT, SLC6A6, STARD4, RDH11, ACTR3, PSMC4, PSMA3, ELOVL6, AK4, HSP90B1, M6PR, G6PD, CTH, ENO1, PGM1, ACLY, CORO1A, POLR3G, SERP1, CANX, CCT6A, PPA1, FADS2, HMBS, SDF2L1, MTHFD2L, RAB1A, SLC7A11, PSMD13, CALR, USO1, ME1, STIP1, PNO1, SERPINH1…
HALLMARK_EPITHELIAL_MESENCHYMAL_TRANSITION	1.08512e-08	2.7128e-07	0.74774	0.483259	2.04661	197	EDIL3, COL11A1, COL4A2, COL4A1, INHBA, FBN2, FOXC2, PLOD2, CALD1, ABI3BP, MEST, ACTA2, MYL9, IGFBP2, FERMT2, FUCA1, TAGLN, TNFAIP3, MFAP5, PRRX1, BMP1, SCG2, NID2, NOTCH2, LOXL2, RGS4, FLNA, VCAM1, FSTL3, COL7A1, RHOB, CDH6, PLOD1, NTM, POSTN, TPM2, ITGB3, ITGAV, PFN2, COL5A3, SNTB1, ITGA5, BDNF, VEGFC, ENO2, LOXL1, CAP2, VCAN, COL5A2, LUM, TPM4, SERPINE1, GPC1, TPM1, MGP, MATN3, OXTR, VEGFA, WNT…
HALLMARK_NOTCH_SIGNALING	0.00561727	0.0156035	0.407018	0.586773	1.84203	31	JAG1, NOTCH3, FZD7, NOTCH2, DTX4, NOTCH1, HEYL, WNT5A, ARRB1, LFNG, PSENEN, RBX1, SAP30
HALLMARK_MYC_TARGETS_V2	0.00123227	0.00513444	0.45506	0.517382	1.78744	57	SLC29A2, FARSA, HK2, DDX18, BYSL, SRM, RABEPK, PPRC1, HSPD1, TCOF1, IMP4, SLC19A1, SORD, GNL3, PA2G4, PES1, RRP9, NOP56, AIMP2, SUPV3L1, MYBBP1A, TBRG4, DCTPP1, PPAN, PRMT3, NOLC1, EXOSC5, CDK4, WDR43, RCL1, NDUFAF4, GRWD1, NOC4L, TFB2M, MRTO4, HSPE1, IPO4, NOP16, MPHOSPH10, DUSP2
HALLMARK_APICAL_JUNCTION	3.45065e-05	0.000575109	0.557332	0.432323	1.78343	167	ACTG2, CDH8, DLG1, MYL9, ICAM5, MYH9, NRXN2, SPEG, VCL, CTNND1, PCDH1, ACTN1, NEXN, ITGA3, BMP1, VASP, CDH3, NECTIN2, ZYX, VCAM1, TRO, SHROOM2, CDH6, ICAM1, ACTN4, PIK3R3, ITGA9, PARVA, CDH1, VCAN, LAMB3, ITGA10, CDH15, RRAS, CAP1, JUP, SORBS3, ADAM9, GNAI1, SLC30A3, AKT3, YWHAH, INPPL1, ACTB, CD274, ACTG1, CTNNA1, PFN1, PLCG1, GTF2F1, FBN1, MSN, ARPC2, TRAF1
HALLMARK_PI3K_AKT_MTOR_SIGNALING	0.000485369	0.00303356	0.498493	0.47038	1.76183	93	PLCB1, SLC2A1, TIAM1, RIT1, ACTR2, PIK3R3, PLA2G12A, PDK1, GRK2, NGF, ACTR3, HSP90B1, RPTOR, GRB2, PFN1, RPS6KA1, UBE2N, PRKAA2, CAMK4, AKT1, PRKAR2A, PLCG1, ARF1, MYD88, ARHGDIA, MAPK10, MAPK8, CALR, RAF1, CFL1, PIN1, PPP1CA, PITX2
HALLMARK_GLYCOLYSIS	5.12183e-05	0.000640228	0.557332	0.424201	1.75302	172	PLOD2, SDC2, DPYSL4, HOMER1, LHX9, NDUFV3, GCLC, B3GALT6, CHPF, CACNA1H, PLOD1, HSPA5, P4HA1, AGRN, PFKP, EXT1, PGK1, TPI1, LDHA, ENO2, PGAM1, VCAN, SLC16A3, HK2, B4GALT7, XYLT2, FKBP4, PDK3, CHST1, UGP2, GYS1, PYGB, GPC1, MDH2, PSMC4, ARPP19, ADORA2B, AK4, G6PD, CTH, ENO1, ME2, IER3, GALE, ISG20, VEGFA, P4HA2, KIF2A, MIF, MPI, MERTK, B4GALT4, BPNT1, B3GAT3, ME1, GMPPA, STC2, AKR1A1, GPC4, MET, P…
HALLMARK_MYOGENESIS	0.000125339	0.00125339	0.518848	0.418242	1.72471	159	ITGA7, IGFBP7, COL4A2, LDB3, ABLIM1, MYH11, KCNH1, SYNGR2, MYH9, PICK1, SPEG, DMD, TAGLN, PDLIM7, GNAO1, RIT1, HBEGF, CACNA1H, TPM2, SORBS1, MYH3, TEAD4, TPD52L1, AGRN, LSP1, KLF5, CDH13, CNN3, NOTCH1, ERBB3, GJA5, SORBS3, DES, DMPK, EFS, ACHE, TNNC1, MYOM1, ATP6AP1
HALLMARK_UNFOLDED_PROTEIN_RESPONSE	0.00156974	0.0056062	0.45506	0.432786	1.66484	109	ALDH18A1, HSPA5, ATF6, FKBP14, HYOU1, SPCS3, SLC1A4, SLC7A5, YIF1A, EXOC2, KIF5B, HSP90B1, TUBB2A, EDC4, SRPRA, VEGFA, SERP1, ATF3, NFYA, PREB, CCL2, CALR, STC2, BANF1, ARFGAP1, DNAJB9, XBP1, EDEM1, KDELR3, RRP9, NOP56, DDX10, EIF4EBP1, ATP6V0D1, PDIA6, FUS, MTHFD2, SHC1, EXOSC4, EIF4A2, NHP2, SLC30A5, EIF4G1, DNAJC3, SSR1, NOLC1, EXOSC5, ERO1A, DKC1, CHAC1, PARN, LSM4, EIF2S1
HALLMARK_HEDGEHOG_SIGNALING	0.0317017	0.0660452	0.321776	0.531724	1.65413	30	L1CAM, MYH9, CDK6, OPHN1, SCG2, RTN1, CDK5R1, GLI1, ACHE, HEY2, VEGFA
HALLMARK_WNT_BETA_CATENIN_SIGNALING	0.02023	0.0439783	0.352488	0.496132	1.62883	39	JAG1, CCND2, CTNNB1, LEF1, NOTCH1, TP53, HDAC2, CSNK1E, GNAI1, NCOR2, HEY2
HALLMARK_HYPOXIA	0.000686117	0.00381176	0.477271	0.389109	1.6254	182	SLC2A1, TES, NEDD4L, SDC2, DPYSL4, MYH9, TNFAIP3, LXN, B3GALT6, PKP1, MAP3K1, HSPA5, AKAP12, ERRFI1, P4HA1, GAPDH, PFKP, PFKL, EXT1, PGK1, TPI1, NOCT, LDHA, GPI, XPNPEP1, ENO2, PDK1, HK2, CAVIN1, SLC6A6, PDK3, UGP2, GYS1, SERPINE1, GPC1, ADORA2B, AK4, FOSL2, ATP7A, ENO1, IER3, PGM1, ISG20, VEGFA, P4HA2, CA12, MIF, CCN2, ATF3, KIF5A, KLF7, ILVBL, BTG1, STC2, GPC4, PYGM, TPST2, ZNF292, SAP30, PIM1,…
HALLMARK_MYC_TARGETS_V1	0.000353902	0.00252787	0.498493	0.383753	1.62456	195	PGK1, CTPS1, LDHA, PSMD8, HDDC2, HSP90AB1, NDUFAB1, CCT2, HDAC2, SMARCC1, PSMC4, PRDX4, DDX18, PSMB2, CCT3, SRM, GLO1, SSB, CANX, TCP1, EIF3J, PWP1, TXNL4A, PSMA6, TOMM70, ODC1, CYC1, STARD7, CCT7, COX5A, SF3A1, DDX21, HSPD1, SNRPB2, PSMD14, TRIM28, PSMA4, GNL3, RPS2, CCT4, PA2G4, RRP9, NCBP1, NOP56, AIMP2, LSM2, PSMD7, NME1, PSMA7, ILF2, PSMC6, RNPS1, SSBP1, SF3B3, YWHAE, C1QBP, GOT2, ACP1, RAN,…
HALLMARK_OXIDATIVE_PHOSPHORYLATION	0.000307382	0.00252787	0.498493	0.383734	1.6225	198	SLC25A4, NDUFA4, ATP5F1C, HCCS, ACO2, UQCRC2, LDHA, GPI, PDHB, ATP6V1E1, NDUFAB1, VDAC2, IMMT, TIMM8B, SLC25A11, MDH2, NDUFS2, NNT, UQCRC1, COX7A2, CYCS, ATP6AP1, NDUFB8, RHOT1, PDHX, NDUFB6, COX7B, ATP6V1F, SDHB, NDUFA8, GRPEL1, NDUFB2, TIMM17A, NDUFS8, COX17, TOMM70, HSD17B10, ATP6V0B, ATP5MC2, OPA1, CYC1, SLC25A5, COX5A, CS, NDUFA1, MFN2, COX10, ATP5MC1, ACADM, DECR1, NDUFB7, RHOT2, NDUFB4, AL…
HALLMARK_ALLOGRAFT_REJECTION	0.00120783	0.00513444	0.45506	0.411873	1.61714	121	TGFB2, INHBA, SRGN, GALNT1, CD4, F2R, CCND2, HDAC9, LYN, EREG, FLNA, LIF, ICAM1, RIPK2, TLR6, TAP1, TAPBP, HIF1A, BCAT1, STAT4, DEGS1, STAT1, ST8SIA4, TAP2, ACHE, IL1B, CDKN2A, GPR65, UBE2N, AKT1, EIF3J, IL11, HLA-DMA, CCL2
HALLMARK_TNFA_SIGNALING_VIA_NFKB	0.000822948	0.00411474	0.477271	0.377455	1.57301	179	INHBA, JAG1, PLAU, PDLIM5, TNFAIP3, PTGER4, LIF, HBEGF, RHOB, ICAM1, GPR183, BIRC3, PHLDA2, RIPK2, TAP1, NFKB2, LAMB3, YRDC, F2RL1, TNFSF9, SERPINB2, SERPINE1, TNIP1, EDN1, FOSL2, IL1B, TUBB2A, CD83, SLC2A6, EHD1, KLF9, IER3, IL7R, PANX1, G0S2, VEGFA, PTGS2, OLR1, DNAJB4, RCAN1, ATF3, BTG3, TRAF1, ZBTB10, CCL2, GADD45A, PLK2, BTG1
HALLMARK_UV_RESPONSE_UP	0.00549091	0.0156035	0.407018	0.379074	1.54007	144	RASGRP1, SLC25A4, IGFBP2, LYN, NPTXR, CDKN2B, RHOB, ICAM1, LHX2, PDLIM3, TAP1, ENO2, AQP3, HLA-F, TFRC, FKBP4, SELENOW, PTPRD, E2F5, BAK1, HSPA2, CDC34, DNAJB1, CHRNA5, HSPA13, NUP58, CYP1A1, SULT1A1, ATP6V1F, UROD, ATF3, GRPEL1, FURIN, BTG3, PPT1, STIP1, BTG1, ARRB2, AMD1, STK25, DDX21, CYB5R1, MARK2, ALAS1, CLTB
HALLMARK_ESTROGEN_RESPONSE_EARLY	0.00256453	0.00850261	0.431708	0.360915	1.50408	179	CELSR2, RASGRP1, SLC2A1, ABLIM1, TIAM1, INPP5F, SLC24A3, KRT18, KRT8, PRSS23, ZNF185, PTGES, TUBB2B, ELOVL2, TPD52L1, DYNLT3, PDLIM3, ENDOD1, ISG20L2, MYOF, ABHD2, SLC1A4, SLC7A5, SLC7A2, AQP3, FKBP4, PMAIP1, NPY1R, OPN3, NCOR2, FOXC1, TTC39A, TMEM164, MYB, MLPH, UGCG, DLC1, AKAP1, CA12, NRIP1, TSKU, ABCA3, THSD4, WWC1, P2RY2, STC2, GAB2
HALLMARK_MITOTIC_SPINDLE	0.00272084	0.00850261	0.431708	0.351645	1.48682	198	DLG1, TIAM1, ALS2, MYH9, SORBS2, VCL, ARAP3, STK38L, PDLIM5, OPHN1, PLEKHG2, NOTCH2, FLNA, MYO1E, FGD4, SHROOM2, ACTN4, ARL8A, CD2AP, RASAL2, CLASP1, ARFIP2, NEDD9, DYNC1H1, PKD2, ARHGEF7, BCAR1, KIF5B, MAPRE1, PAFAH1B1, KIFAP3, ABL1, ARHGAP10, LLGL1, ARHGDIA, SPTAN1, ALMS1, SUN2, HOOK3, ARHGAP4, TUBGCP5, KATNB1, RHOT2, BCR, MARK4, MYO9B, RHOF, RICTOR, PPP4R2, CDC42EP1, TAOK2, EZR, PALLD, CDC27, …
HALLMARK_KRAS_SIGNALING_DN	0.0541246	0.104086	0.321776	0.366282	1.39573	102	TGFB2, CELSR2, EFHD1, IGFBP2, KCNMB1, EPHA5, HTR1B, EGF, PKP1, TCF7L1, ITGB1BP2, HTR1D, PLAG1, ENTPD7, PDE6B, SERPINB2, SLC30A3, EDN1, ABCG4, DCC, CAMK1D, TGM1
HALLMARK_APOPTOSIS	0.0178475	0.0405624	0.352488	0.342904	1.39145	146	TGFB2, PLPPR4, F2R, CCND2, KRT18, PLAT, EREG, CTNNB1, PPP2R5B, RHOB, BIRC3, LEF1, NEFH, TAP1, NEDD9, ENO2, IGF2R, VDAC2, LUM, PMAIP1, ERBB3, DAP, IL1B, PPP3R1, DNM1L, CTH, HSPB1, IER3, ISG20, PAK1, ATF3
HALLMARK_ANGIOGENESIS	0.0751566	0.125261	0.237794	0.43533	1.35426	30	JAG1, CCND2, PDGFA, POSTN, ITGAV, VCAN, VTN, COL5A2, LUM, VEGFA, OLR1, SPP1
HALLMARK_KRAS_SIGNALING_UP	0.0488019	0.0976038	0.321776	0.322613	1.32435	153	INHBA, RELN, PLAU, CCND2, HDAC9, PLAT, FUCA1, TNFAIP3, BPGM, PRRX1, EREG, GALNT3, LIF, HBEGF, TRIB2, BIRC3, ETV4, MAP3K1, EVI5, AKAP12, PEG3, IGF2, ST6GAL1, MMP11, CBL, YRDC, F2RL1, NGF, PDCD1LG2, JUP, TMEM100, IL1B, KIF5C, IL7R, ETV5, G0S2, PTGS2, ANO1
HALLMARK_INFLAMMATORY_RESPONSE	0.0639175	0.114138	0.257206	0.308445	1.25388	148	INHBA, RASGRP1, LYN, TNFSF15, EREG, SGMS2, PTGER4, LIF, HBEGF, CD82, ICAM1, GPR183, ITGB3, RIPK2, ITGA5, ROS1, CD70, TAPBP, HIF1A, SLC7A2, EBI3, TNFSF9, SERPINE1, ADORA2B, EDN1, IL1B, IL7R, CALCRL, PVR, OLR1, AHR, CCL2, RAF1, RNF144B, ADRM1, P2RY2, ICAM4, MET
HALLMARK_ADIPOGENESIS	0.0625	0.114138	0.261664	0.290365	1.2149	186	ITGA7, COL4A1, PHLDB1, ADCY6, SORBS1, AK2, ACO2, PFKL, PTGER3, YWHAG, G3BP2, NDUFAB1, CAVIN1, IMMT, CHCHD10, MDH2, ELOVL6, UCP2, UQCRC1, LIFR, PGM1, ACLY, SULT1A1, COX7B, MYLK, SDHB, LPCAT3, GHITM, GRPEL1, LIPE, PREB, CPT2, PIM3, ME1, GADD45A, CYC1, CS, APOE, ACADM, DECR1, NDUFB7, DNAJB9, SLC19A1, COX6A1, GPAM, PEX14, TALDO1, COX8A, DHCR7, CHUK, HSPB8, CD36, PPARG, UQCRQ, GPD2, CAVIN2, DLD, ALDOA…
HALLMARK_IL2_STAT5_SIGNALING	0.0778689	0.125595	0.231127	0.291353	1.19934	162	F2RL2, TIAM1, CCND2, SYNGR2, SLC29A2, ADAM19, SCN9A, BATF3, CDC42SE2, MYO1E, LIF, RHOB, ETV4, ITGAV, P4HA1, WLS, IRF6, IGF2R, AHCY, HK2, SYT11, CD83, GPR65, CKAP4, NCS1, FURIN, SERPINB6, AHR, HIPK2, SPP1, TRAF1, NCOA3, ODC1, PHTF2, APLP1, LRRC8C, COCH, PRAF2, AMACR
HALLMARK_P53_PATHWAY	0.0852391	0.133186	0.222056	0.283058	1.18305	185	F2R, KRT17, CCND2, PDGFA, ZNF365, FUCA1, CDKN2B, LIF, HBEGF, CD82, TPD52L1, TAP1, CYFIP2, TRAF4, CDH13, ELP1, NOTCH1, TNFSF9, CDK5R1, TP53, AEN, BAK1, KIF13B, CDKN2A, IER3, POM121, ATF3, DGKA, DEF6, SLC3A2, RHBDF2, SLC7A11, CSRNP2, GADD45A, PLK2, PTPN14, BTG1, DCXR, HINT1, EPHA2
HALLMARK_CHOLESTEROL_HOMEOSTASIS	0.187905	0.260979	0.148262	0.329372	1.17277	68	JAG1, CTNNB1, ERRFI1, LGMN, CPEB2, STARD4, PDK3, GNAI1, ACTG1, ATF3, FABP5, FADS2
HALLMARK_REACTIVE_OXYGEN_SPECIES_PATHWAY	0.207627	0.27195	0.138805	0.341592	1.16929	48	OXSR1, GCLC, PFKP, HHEX, LSP1, NDUFS2, PRDX4, G6PD, ERCC2, GLRX2, STK25, PRDX6, PTPA, NDUFB4, HMOX2, NDUFA6
HALLMARK_ESTROGEN_RESPONSE_LATE	0.2	0.27027	0.1396	0.269913	1.11043	161	CELSR2, TIAM1, MEST, SLC24A3, PRSS23, UGDH, PTGES, TPD52L1, DYNLT3, PDLIM3, PTGER3, MYOF, ABHD2, SLC1A4, CDH1, SLC7A5, PKP3, FKBP4, LLGL2, SLC29A1, NPY1R, OPN3, TNNC1, NCOR2, FOXC1, MYB, GALE, ISG20, CA12, FABP5
HALLMARK_E2F_TARGETS	0.348269	0.404964	0.100633	0.247582	1.04682	198	AK2, CTPS1, TFRC, TP53, PRDX4, CDKN2A, PAICS, SNRPB, TUBB, PA2G4, NOP56, DIAPH3, ASF1A, NME1, MYBL2, ANP32E, TBRG4, MTHFD2, DCTPP1, UBE2S, RAN, RAD51C, ILF3, CCNE1, POLD1, RRM2, NOLC1, STMN1, TUBG1, POP7, CDK4, JPT1, EXOSC8, E2F8, EIF2S1, TK1, TRA2B, RFC1, SRSF2, SRSF1, PPP1R8, UBE2T, NUP153, RANBP1, XPO1, MSH2, SSRP1, GINS3, MCM2, MAD2L1, DCK, GINS1, PRPS1, CDC25A, AURKB, BARD1, RNASEH2A, BUB1B,…
HALLMARK_G2M_CHECKPOINT	0.347475	0.404964	0.100279	0.246001	1.03858	194	DMD, NOTCH2, EGF, DR1, RASAL2, HIF1A, SLC7A5, SMARCC1, KIF5B, PAFAH1B1, ABL1, PRMT5, E2F3, HSPA8, ODC1, LIG3, AMD1, MNAT1, SAP30, SMAD3, MTF2, CCNT1, CHMP1A, CDC27, MYBL2, UBE2S, ILF3, SLC12A2, E2F2, TOP1, NOLC1, STMN1, CDK4, CDC6, RBM14, GINS2, CDC45, DKC1, JPT1, TRA2B, SS18, SRSF2, SRSF1, MARCKS, XPO1, HMGN2, MCM2, MAD2L1, CDC25A, KPNB1, E2F1, AURKB, BARD1, EXO1, ORC5, PTTG1, FOXN3, KIF4A, STIL…
HALLMARK_ANDROGEN_RESPONSE	0.386892	0.43965	0.096563	0.275592	1.02104	90	KRT8, CDK6, PDLIM5, ACTN1, AKAP12, ITGAV, STK39, ABHD2, SPCS3, SEC24D, SRF, LIFR, IQGAP2, UBE2J1, AKT1, MERTK, LMAN1, ZBTB10, PGM3, ADRM1, MYL12A, DNAJB9, SORD, PA2G4, ANKH
HALLMARK_DNA_REPAIR	0.985626	0.985626	0.0475434	0.185092	0.752738	147	BCAM, ADCY6, POLB, NME4, TP53, NT5C, POM121, DGUOK, TSG101, VPS37B, GTF2F1, USP11, ERCC2, COX17, POLR2G, GTF2A2, ADRM1, CSTF3, POLR2D, GMPR2, RBX1, BCAP31, POLR2K, DAD1, TAF9, NME1, SUPT5H, TAF13, POLD4, UMPS, ELOA, PNP, ERCC3, GTF2H3, POLD1, GTF3C5, BRF2, RAE1, TARBP2, CCNO, RFC4, EIF1B, POLR2C, CMPK2, TAF1C, FEN1, TMED2, DGCR8, NELFE, SSRP1, SUPT4H1, PDE4B, EDF1, POLR2H
HALLMARK_TGF_BETA_SIGNALING	0.932914	0.951953	0.0510114	0.213552	0.735022	52	CTNNB1, CDH1, SERPINE1, NCOR2, SMURF2, SMURF1, FURIN, HIPK2, RHOA, PPP1CA, SMAD3, PMEPA1
HALLMARK_APICAL_SURFACE	0.838403	0.873337	0.0514265	-0.241896	-0.751787	33	ADAM10, SRPX, GAS1, THY1, RTN4RL1, TMEM8B, AKAP7, NCOA6
HALLMARK_INTERFERON_GAMMA_RESPONSE	0.524085	0.557537	0.0747385	-0.238222	-0.980354	172	TNFAIP2, TRIM14, IL15RA, TRIM25, AUTS2, SERPING1, RTP4, IL7, SPPL2A, ZNFX1, VAMP5, C1S, SOCS1, FGL2, TNFSF10, RAPGEF6, IFITM2, OAS2, UBE2L6, APOL6, CFB, NFKB1, CMTR1, CASP1, IFIT1, FAS, ITGB7, PLSCR1, GCH1, IRF2, EIF4E3, MX2, CCL7, CD74, BATF2, CSF2RB, IRF9, HLA-G, OGFR, TDRD7, TNFAIP6, SAMD9L, STAT2, SP110, IFIT2, C1R
HALLMARK_PROTEIN_SECRETION	0.451796	0.491082	0.0815265	-0.268007	-1.00226	90	EGFR, SCRN1, AP3S1, VAMP4, ADAM10, ARFGEF1, PAM, RAB9A, CTSC, RAB22A
HALLMARK_SPERMATOGENESIS	0.422053	0.468948	0.0855357	-0.278439	-1.01902	80	IL13RA2, ACE, CLGN, JAM3, GSG1, ZC3H14, AGFG1, STRBP, MLLT10, LPIN1, SPATA6, PHF7, POMC
HALLMARK_PEROXISOME	0.292776	0.357043	0.10714	-0.290648	-1.07829	87	ACSL5, ALDH9A1, EPHX2, HSD17B11, ACSL1, CNBP, CRAT, STS, RETSAT, SEMA3C, DHRS3, HSD3B7, ABCC5, ACOX1, IDH1, PEX11A, ECI2, PEX5, CRABP2, GSTK1, CEL, PEX11B, VPS4B, DHCR24, IDH2, PEX6, CTBP1
HALLMARK_UV_RESPONSE_DN	0.212121	0.27195	0.128789	-0.282148	-1.12741	142	NR3C1, NR1D2, PTGFR, FBLN5, TGFBR2, CDON, GCNT1, CACNA1A, ACVR2A, PMP22, DAB2, RXRA, NRP1, PLPP3, AMPH, PRKCE, FYN, F3, TGFBR3, NFIB, RUNX1, WDR37, RASA2, ZMIZ1, INPP4B, NFKB1, ANXA4, ADD3, TOGARAM1, YTHDC1, ABCC1, DBP, GRK5, PRDM2, NIPBL, MAGI2, LPAR1, PRKAR2B, MAP2K5, ID1, CITED2, VAV2, PHF3, COL3A1, MGMT
HALLMARK_FATTY_ACID_METABOLISM	0.218519	0.273148	0.125033	-0.286721	-1.13653	134	ACSL5, ALDH9A1, EPHX1, PPARA, HSD17B11, ACSL1, HSDL2, GLUL, ALDH3A2, CRAT, ALDH3A1, AUH, SDHD, XIST, DLST, MAOA, RETSAT, BMPR1B, UBE2L6, ACSS1, ACOX1, ETFDH, IDH1, HADHB, ECI2, ALAD, S100A10, CEL, REEP6, SDHA, INMT, SUCLG2, HIBCH, ACADS, DHCR24, LTC4S, CBR1, CRYZ, BCKDHB, ACADVL
HALLMARK_HEME_METABOLISM	0.158607	0.226582	0.153159	-0.286875	-1.1669	161	ADD2, NR3C1, GYPE, MOCOS, IGSF3, KAT2B, C3, SLC25A37, RBM38, SLC22A4, CTSB, ERMAP, TENT5C, KLF3, CAST, GCLM, SLC30A1, GYPC, TFDP2, ALDH6A1, AGPAT4, EZH1, HEBP1, RBM5, MPP1, ARL2BP, ELL2, PPOX, SELENBP1, CIR1, FOXJ2, TMEM9B, DAAM1, BMP2K, ALAD, GDE1
HALLMARK_INTERFERON_ALPHA_RESPONSE	0.138196	0.203229	0.164406	-0.323155	-1.20375	91	CSF1, TRIM14, TRIM25, TMEM140, RTP4, IL7, ELF1, GMPR, C1S, IFITM2, UBE2L6, CMTR1, CASP1, GBP2, PLSCR1, IRF2, CD74, BATF2, IRF9, UBA7, OGFR, TDRD7, SAMD9L, STAT2, SP110, PROCR, IFIT2, LPAR6, CNP, NMI, HELZ2, LY6E, CD47
HALLMARK_COAGULATION	0.0714286	0.123153	0.234393	-0.345763	-1.29064	93	F10, CLU, DPP4, COMP, CFD, MMP3, C3, RGN, SERPING1, CTSB, F8, S100A13, C1S, C2, FN1, FYN, F3, MMP2, PROS1, MSRB2, HTRA1, CTSO, ACOX2, ISCU, CFB
HALLMARK_PANCREAS_BETA_CELLS	0.0973282	0.147467	0.197822	-0.513247	-1.39423	19	DPP4, FOXO1, MAFB, PCSK1, VDR, GCK
HALLMARK_COMPLEMENT	0.0147563	0.0351342	0.38073	-0.345781	-1.39458	154	CASP10, F10, CLU, ZFPM2, DPP4, ZEB1, ANXA5, SRC, KCNIP3, C3, SERPING1, CTSC, MMP12, CTSB, F8, S100A13, C1S, GNG2, CDA, PHEX, C2, CTSL, FN1, FYN, F3, F7, PDP1, LGALS3, LIPA, STX4, DOCK4, CEBPB, CTSO, CFB, CASP1, PRCP, KCNIP2, PLSCR1, VCPIP1, PRKCD, IRF2, FDX1, CD46
HALLMARK_XENOBIOTIC_METABOLISM	0.010993	0.0289289	0.38073	-0.345272	-1.39868	157	F10, AKR1C2, AKR1C3, ABCC3, PDK4, MAN1A1, ESR1, CYB5A, IL1R1, ALDH9A1, EPHX1, TPST1, NDRG2, AOX1, PGRMC1, HMOX1, ALDH3A1, ADH5, CDA, MAOA, RETSAT, PROS1, TMBIM6, ID2, ACOX2, CFB, AQP9, ACOX1, IGF1, FAS, ETFDH, XDH, IDH1, TNFRSF1A, GCH1, PTGDS, CES1, FBLN1, TMEM97, PINK1, ETS2, NMT1, ASL, DHRS7, HSD11B1, POR
HALLMARK_BILE_ACID_METABOLISM	0.0142221	0.0351342	0.38073	-0.411856	-1.52797	87	ACSL5, CYP7B1, ALDH9A1, EPHX2, HSD17B11, ACSL1, ABCA6, BMP6, PEX26, CYP39A1, RXRA, GCLM, RETSAT, ABCA9, HSD3B7, AQP9, ABCA5, IDH1, PHYH, ABCA8, PEX11A, GSTK1, EFHC1, CYP27A1, OPTN, DHCR24, IDH2, PEX6, ABCA2, CROT, AR, MLYCD, CAT, GNMT, NUDT12, SLC23A2
HALLMARK_IL6_JAK_STAT3_SIGNALING	0.00152227	0.0056062	0.45506	-0.491474	-1.7326	62	IL17RA, ITGA4, IL17RB, CSF1, TNFRSF21, TNFRSF1B, IL1R1, ACVRL1, IL15RA, IL7, ACVR1B, HMOX1, CD14, SOCS1, IL6ST, LTBR, FAS, IFNAR1, TNFRSF1A, CD44, CCL7, CSF2RB, IRF9
