## Supplementary material for "Transcriptional profiling of Hutchinson-Gilford Progeria patients identifies primary target pathways of progerin": Table S2

### Sheet: Table S2
	HGPS1	HGPS10	HGPS11	HGPS12	HGPS14	HGPS15	HGPS16	HGPS18	HGPS2	HGPS3	HGPS4	HGPS5	HGPS6	HGPS7	HGPS8	HGPS9	WT1	WT10	WT2	WT3	WT4	WT5	WT6	WT7	WT8	WT9	p	FDR
GOBP_REGULATION_OF_CARDIOCYTE_DIFFERENTIATION	1.729	1.82553	1.56119	2.09908	1.50428	1.46834	1.93793	1.38958	1.69191	1.5811	1.61654	1.72163	1.98064	1.52774	1.8163	1.79226	1.31161	1.12534	1.53338	1.21052	1.03756	0.968228	1.24095	1.5956	1.1833	1.01187	1.59131e-05	0.116769
GOBP_RESPONSE_TO_EPIDERMAL_GROWTH_FACTOR	-1.05747	-1.2994	-0.902947	-1.14353	-1.25462	0.734475	-0.899548	-0.837158	-1.0354	-1.00025	-1.48802	-1.34904	-1.1762	-1.00444	-1.13466	-1.34747	0.705018	0.822645	0.829103	0.734523	1.11054	0.600857	0.867658	0.845545	1.0416	-1.48873	3.05997e-05	0.116769
GOBP_PROXIMAL_DISTAL_PATTERN_FORMATION	-1.16541	-1.13615	1.29408	-1.93717	-1.74927	-1.30521	-1.31548	-2.0323	-1.60179	-1.36279	-1.28205	1.25126	-1.18698	1.11733	-1.39517	0.989437	1.58667	1.12291	1.69353	1.95291	1.23762	1.22652	0.955338	1.32533	-1.24601	1.2704	0.000101691	0.15867
GOBP_SEX_DIFFERENTIATION	-1.33455	-1.31491	-1.48154	-1.61643	-1.91297	-1.41207	-1.34057	-1.68113	-1.34291	-1.6201	-1.28642	-1.68155	1.20179	-1.38878	-1.17676	-1.19456	1.18904	1.19172	-1.15213	1.1469	1.10513	1.16119	1.16093	-1.48367	1.2592	1.10233	0.000132331	0.15867
GOBP_MESODERMAL_CELL_FATE_SPECIFICATION	-1.54303	-1.70932	-1.45181	-1.12502	-1.41591	-1.54056	-1.01955	-1.45215	-1.68626	-1.71373	-1.72292	-1.95555	0.808592	-1.8448	-1.98003	-1.17495	0.870508	-1.21028	-0.896326	0.732433	0.767392	1.00585	0.571091	-1.10744	0.973479	1.15883	0.000203494	0.15867
GOBP_POSITIVE_REGULATION_OF_LEUKOCYTE_TETHERING_OR_ROLLING	-1.30197	-1.52824	-1.64625	-1.56709	-1.5864	-1.37121	0.775977	-1.67831	-1.51797	-1.20413	-1.56167	-1.56038	-1.29554	-1.40178	-1.54351	-1.44749	0.798395	-0.917136	0.819442	0.853888	-1.04343	0.457543	0.559107	0.765468	1.24527	-1.39681	0.000425153	0.15867
GOBP_REGULATION_OF_SYNAPTIC_VESICLE_CLUSTERING	1.38763	1.0334	1.50019	1.36121	0.581508	1.60325	1.54673	1.10939	1.31938	1.71662	1.67022	1.39028	0.870667	0.892865	0.980313	1.50947	0.56535	-1.24359	-0.547072	-0.678059	0.988412	-0.751974	0.376552	0.770442	0.665113	-0.82985	0.000432029	0.15867
GOBP_GLUCOSE_CATABOLIC_PROCESS	1.85957	0.493504	1.50998	1.87324	1.38558	1.72911	0.912806	1.85118	2.14339	1.96146	2.02214	1.81905	1.22417	1.55373	1.56582	1.02506	-0.656629	1.34193	-1.23944	-0.965661	-0.953993	0.881132	-0.743819	0.674424	-0.724781	1.29497	0.000481407	0.15867
GOBP_UTERINE_SMOOTH_MUSCLE_CONTRACTION	-1.43396	-1.50016	-1.30124	-1.20843	-0.897908	-1.24135	-0.909488	-1.42667	-1.4455	-1.30533	-1.51447	-1.4033	-1.38519	-1.14136	-1.38848	-1.29687	0.88387	0.929553	0.691571	1.22497	-1.40882	0.674186	-1.62969	0.977238	1.42606	1.15053	0.000522197	0.15867
GOBP_NEGATIVE_REGULATION_OF_RETINOIC_ACID_RECEPTOR_SIGNALING_PATHWAY	-1.75414	-1.45101	-1.67691	-1.40571	-1.61756	-1.54064	-1.29199	-0.866681	-1.72942	-1.69552	-1.68959	-1.66193	-1.48141	-1.561	-1.58894	-1.25667	-1.12323	-1.31156	0.539956	0.993336	0.862582	-0.964187	0.890681	0.812718	-0.707876	1.21299	0.000580412	0.15867
GOBP_POSITIVE_REGULATION_OF_CARDIOCYTE_DIFFERENTIATION	1.73387	1.77855	0.984163	1.96028	1.73883	1.222	1.93388	1.18388	1.74095	1.48683	1.62334	1.68304	1.80248	1.52382	1.58922	1.75508	1.21371	1.33442	1.3417	1.44705	1.30475	1.0052	1.38965	1.41863	1.30737	1.09673	0.000605896	0.15867
GOBP_POSITIVE_REGULATION_OF_FATTY_ACID_OXIDATION	-1.4984	1.04836	-0.855377	-1.18138	-1.24059	-1.11909	0.815499	-1.28734	-1.22591	-1.29437	-1.09559	-0.710888	1.17366	0.958318	-0.921271	-0.768807	1.18675	1.265	0.859809	1.46957	0.745071	0.97005	1.29476	-1.39329	0.969582	0.996387	0.000608613	0.15867
GOBP_MAMMARY_GLAND_EPITHELIUM_DEVELOPMENT	-1.49854	1.25529	-1.11283	-1.69068	-1.68403	-1.78215	-1.10527	-1.82501	-1.20871	-1.60483	-1.57914	-1.1182	1.24212	-1.21357	-1.66793	1.02494	1.02413	-1.25178	1.09196	1.05985	1.1997	1.06665	-0.994867	1.05741	0.909804	1.37013	0.000613399	0.15867
GOBP_REGULATION_OF_ER_TO_GOLGI_VESICLE_MEDIATED_TRANSPORT	-1.7917	-1.48321	-1.44219	-1.46543	-1.83293	-1.24268	-1.12804	-1.29222	-1.63375	-1.74118	-1.57265	-1.68851	-1.31518	-1.50675	-1.16432	-1.54666	-1.41873	0.730935	0.727047	0.829152	0.473903	-0.418883	-1.10518	0.832298	0.667442	-1.21065	0.000645583	0.15867
GOBP_PROGESTERONE_METABOLIC_PROCESS	-2.05731	-1.94082	-1.62549	-1.75603	-0.990173	-1.55866	-1.65273	-1.28958	-1.91638	-1.98491	-1.74643	-1.90421	-1.70716	-1.0598	-1.91202	-1.81497	-1.10979	0.696369	0.995936	-1.35234	-1.1665	0.727684	1.14633	0.537916	-1.22978	0.927338	0.000654113	0.15867
GOBP_NEGATIVE_REGULATION_OF_MITOCHONDRIAL_OUTER_MEMBRANE_PERMEABILIZATION_INVOLVED_IN_APOPTOTIC_SIGNALING_PATHWAY	1.84706	1.16744	1.37028	1.65431	0.854606	1.40377	1.69391	1.42073	1.81007	1.54639	1.57294	1.76259	1.03539	1.16273	1.68275	1.35097	1.44612	0.936906	1.01848	-0.870032	0.77818	-0.965391	-0.960354	-0.906809	-0.512556	-1.00566	0.000778303	0.15867
GOBP_AMINE_CATABOLIC_PROCESS	-1.9981	-1.87165	-1.81532	-1.66111	-1.87496	-1.70056	-1.80616	-1.77008	-1.80957	-1.88495	-1.86312	-1.7015	-1.62252	-1.60523	-1.9164	-1.88986	1.07653	1.01057	1.12147	-1.45422	-1.01653	1.369	0.743136	-1.54707	0.697393	-1.12672	0.000782331	0.15867
GOBP_NEURONAL_ACTION_POTENTIAL_PROPAGATION	1.45515	1.04186	-1.00258	1.502	1.04061	0.966316	1.33026	1.23354	1.60294	1.39029	1.28697	1.29881	1.35592	1.48172	1.30743	1.4402	1.33602	0.685221	-0.798778	-0.993953	-1.01999	1.1932	-0.626391	-0.771817	-0.88239	-0.994921	0.000785846	0.15867
GOBP_MALE_GENITALIA_DEVELOPMENT	-1.45817	-0.927901	-1.47321	-1.73338	-1.43881	-1.53835	-1.08372	-1.87253	-1.50499	-1.33701	-1.45868	-1.41001	1.31076	-1.4133	-1.18903	-1.30753	1.141	-1.26695	1.1128	1.09835	0.912605	1.35491	1.24721	-1.11162	-1.08547	1.26199	0.000808435	0.15867
GOBP_NEURAL_PLATE_REGIONALIZATION	1.18553	1.37427	1.51407	1.33779	1.22679	1.00023	1.73863	1.28533	1.18528	1.62949	1.47084	1.34584	1.61366	1.32703	1.35109	1.33873	1.12116	-0.726275	-0.823785	-0.567123	0.843459	-0.6631	1.33482	-1.16562	0.519097	-1.06685	0.000810328	0.15867
GOBP_NEGATIVE_REGULATION_OF_B_CELL_MEDIATED_IMMUNITY	-1.67573	-1.22263	-1.4165	-1.34078	-0.532133	-1.02469	-0.760939	-1.35571	-1.80704	-1.6595	-2.03675	-1.63929	-1.03792	-1.23726	-1.24158	-1.58859	-0.50227	0.694073	1.0879	-1.36123	-1.27295	1.14161	0.610637	0.665826	-0.703266	0.727903	0.000871552	0.15867
GOBP_REGULATION_OF_CELL_CELL_ADHESION_MEDIATED_BY_INTEGRIN	-1.59331	-1.57682	-1.28109	-0.922065	-0.734007	1.16732	-1.30076	-0.996799	-1.44526	-1.7071	-1.70574	-1.66429	-1.49215	-1.30423	-1.40101	-1.49841	0.908801	1.20206	0.750891	-1.02341	0.771139	-0.858323	0.714469	-0.865534	0.915474	-0.833448	0.000980114	0.15867
GOBP_NEGATIVE_REGULATION_OF_LIPID_BIOSYNTHETIC_PROCESS	-0.859713	-1.38574	-0.606027	-0.874611	-1.13464	-1.33373	-1.06638	0.751571	-1.00289	-1.00146	-1.13615	-1.1825	-1.31762	-1.31826	-0.950867	-1.23387	0.696419	0.831733	0.857259	-1.0996	0.730979	0.984244	0.793759	-0.825219	1.12765	-0.908428	0.00102037	0.15867
GOBP_APOPTOTIC_PROCESS_INVOLVED_IN_BLOOD_VESSEL_MORPHOGENESIS	1.45607	1.03023	1.36646	1.58113	1.22455	1.27669	1.26239	1.26328	1.45535	1.34671	1.43443	1.38548	0.7081	1.45855	1.02961	1.14488	-0.692434	-0.91944	1.64655	1.28666	-0.842001	-0.700436	-1.0764	-0.57239	0.580376	-0.714088	0.00103193	0.15867
GOBP_MEIOTIC_CYTOKINESIS	1.07541	1.10573	1.47835	1.58167	1.36946	1.55982	1.08224	0.925748	1.17014	0.942665	0.89502	1.16954	1.01	0.710105	1.45792	0.637139	-0.635242	-0.82491	-0.580131	0.781046	1.01872	-0.844123	-0.945072	0.862466	0.734709	-1.04686	0.00106516	0.15867
GOBP_GASTRIC_MOTILITY	-0.958505	-1.39544	-1.34098	-1.30443	-1.33282	-1.44222	-1.21043	-0.976152	-1.24133	-1.20719	-1.39835	-1.43748	-1.39975	-1.10021	-1.42515	-1.11224	0.826637	0.775304	1.13343	-1.16543	0.649979	1.11751	0.926361	0.711292	-1.13404	-1.33309	0.00108703	0.15867
GOBP_ENGULFMENT_OF_APOPTOTIC_CELL	1.7697	1.59088	1.65299	1.5994	1.49776	1.35277	1.69385	1.00915	1.64909	1.68058	1.6696	1.69554	1.63755	1.57564	1.65285	1.68029	1.05203	-0.711917	1.24245	0.411784	-0.963071	-1.04418	-1.07656	1.55693	-0.810393	0.640867	0.00111473	0.15867
GOBP_PROTEIN_LIPOYLATION	1.17687	1.26015	0.884816	1.15352	1.49168	1.06724	0.764665	1.14077	1.19734	1.37774	1.36592	1.35505	1.34536	1.27482	1.65711	1.31771	-0.764295	-0.885877	-0.948798	1.23241	0.676826	0.537394	-0.593384	0.665555	0.761371	-0.798625	0.00113688	0.15867
GOBP_NEURAL_PLATE_ANTERIOR_POSTERIOR_REGIONALIZATION	1.14016	1.32886	1.51067	1.31264	1.27834	1.01965	1.70046	1.28874	1.12278	1.54468	1.53971	1.31932	1.64074	1.34917	1.3326	1.37626	1.11671	-0.711974	-1.09418	0.677674	0.966519	-0.778077	1.29511	-1.18704	-0.527212	-1.03611	0.00114447	0.15867
GOBP_POSITIVE_REGULATION_OF_LIPID_CATABOLIC_PROCESS	-1.60251	0.784736	-0.898313	-1.10888	-0.816274	-1.13143	-1.10236	-1.40983	-1.26329	-1.45406	-1.45791	0.7859	1.11907	-0.91157	-1.4642	-0.752114	1.06548	1.01749	0.869362	1.38569	1.13813	-0.967605	1.44429	-1.3364	1.56516	1.02334	0.00115068	0.15867
GOBP_ATP_TRANSPORT	0.876902	0.985308	1.45942	1.4091	1.1549	1.08083	1.64232	1.21675	1.29351	0.8552	0.917132	1.24057	1.15684	0.808577	1.55843	0.895417	0.925604	-0.452036	-0.703274	0.875572	0.963526	-0.591308	-0.919102	-0.46496	0.895074	-0.704877	0.00121268	0.15867
GOBP_MULTICELLULAR_ORGANISMAL_MOVEMENT	1.39756	-1.18334	1.41452	1.17071	1.7791	1.65796	1.17591	1.1364	1.73996	1.37201	1.20227	1.13015	1.2924	1.75529	1.84205	0.988576	0.872306	-0.723014	-0.808756	0.590573	0.97079	0.700339	-0.825073	-0.735645	0.867261	-0.820136	0.00127067	0.15867
GOBP_ORGANELLE_TRANSPORT_ALONG_MICROTUBULE	1.30569	0.912191	1.46921	1.49526	1.80281	1.48719	1.51723	1.03914	1.48143	1.29006	1.28118	1.39	1.10397	1.00169	1.48732	1.26343	-1.03629	-0.77316	0.785385	-0.946942	-0.819498	-1.13768	-1.14083	1.14359	0.842139	1.32946	0.00133425	0.15867
GOBP_CELLULAR_RESPONSE_TO_CORTICOSTEROID_STIMULUS	-1.5576	-1.35127	-1.79071	-1.89281	-1.46835	-1.86223	-1.35122	-1.03472	-1.48013	-1.56145	-1.7153	-1.81727	-1.57081	-0.999267	-1.32926	-1.46385	0.788933	-0.707552	-0.945744	-1.13305	-0.969516	1.08961	1.06381	0.762657	0.717901	-1.29411	0.00135158	0.15867
GOBP_CARDIAC_FIBROBLAST_CELL_DIFFERENTIATION	1.10256	1.19015	0.982071	1.23129	1.05791	1.05806	1.31482	1.14956	1.01305	0.998357	0.855894	1.20223	1.08298	1.48722	1.35367	0.956947	1.32718	-1.38087	-0.558411	-0.565621	-0.63915	1.33355	-0.918856	-0.891889	0.519281	-1.01927	0.00137119	0.15867
GOBP_NEGATIVE_REGULATION_OF_INTERLEUKIN_6_PRODUCTION	-1.68642	-1.61672	-1.34798	-1.15525	-0.977531	-1.07173	-1.81306	1.15239	-1.59387	-1.48565	-1.76479	-1.48049	-1.5039	-1.44231	-1.25285	-1.39861	1.04108	0.676726	-0.906442	-0.92241	0.77025	0.98295	-1.0631	0.941506	0.815799	-1.15385	0.00138988	0.15867
GOBP_MUCOCILIARY_CLEARANCE	-1.61837	-1.44365	-0.904569	-1.02471	-0.977435	-1.29807	-1.25693	-1.54389	-1.52823	-1.41784	-1.46602	-1.15795	-0.928586	-1.58612	-1.43044	-1.28554	0.959593	1.03941	0.882161	-1.44186	-1.73154	0.680642	-0.536757	0.76696	0.8454	1.69912	0.00147531	0.15867
GOBP_MACROMOLECULE_DEPALMITOYLATION	0.894492	1.46585	1.49257	1.47947	1.53191	1.30691	1.18366	1.53026	1.18657	1.11273	1.06229	1.20671	1.37752	0.990712	1.45895	0.773426	-1.06528	-0.616413	-1.46166	-0.883212	0.805267	1.1404	-0.537213	1.09694	0.778759	-1.07018	0.00148749	0.15867
GOBP_REGULATION_OF_LIPID_CATABOLIC_PROCESS	-1.81012	-0.90946	-1.16049	-1.47607	-1.14395	-1.4681	-1.10618	-1.51769	-1.42251	-1.71048	-1.46698	-1.02581	-0.643523	-1.20813	-1.84154	-0.951836	0.81843	0.954957	-0.991503	0.910469	-0.969388	0.930867	1.61184	-1.24532	0.962609	-0.850851	0.00151464	0.15867
GOBP_REGULATION_OF_ERAD_PATHWAY	0.553289	0.918589	1.03678	1.0978	1.19448	0.750264	1.01485	1.19272	0.871537	0.65302	0.682682	1.06677	0.942176	0.874827	0.94654	0.829485	-0.758805	-1.04892	-0.851371	-0.758272	-0.583651	-0.816861	1.05081	1.05507	-0.786477	0.700865	0.00156757	0.15867
GOBP_PROTEIN_DEPALMITOYLATION	0.811087	1.47353	1.38524	1.42658	1.63219	1.2984	1.26508	1.52221	0.896702	0.879872	0.960158	1.14751	1.30646	1.01657	1.40251	0.771253	-0.910468	-0.729761	-1.50704	-1.04636	0.497413	1.04988	-0.762746	1.33552	0.748106	-0.671802	0.00158557	0.15867
GOBP_MITOCHONDRIAL_ADP_TRANSMEMBRANE_TRANSPORT	1.26213	1.22399	1.33432	1.25297	1.29893	1.18323	1.41806	1.28557	1.2671	1.18567	1.27717	1.1939	1.2445	1.31987	1.28667	1.00105	1.21064	-0.848396	-0.881572	1.07657	0.868349	-0.983351	0.889573	-0.899439	-0.814968	-0.972645	0.00165605	0.15867
GOBP_CELL_ADHESION_MEDIATED_BY_INTEGRIN	1.70739	1.24754	1.47528	1.50102	1.58569	1.73664	1.51915	1.91595	1.72761	1.50621	1.27817	1.42848	1.62027	1.52489	1.84075	1.52798	1.23356	-1.00446	-1.40546	-1.01258	-0.8347	0.924521	-1.09041	1.21803	1.67722	-1.26767	0.0017071	0.15867
GOBP_MACROMOLECULE_DEACYLATION	0.844273	1.26928	1.3214	0.880979	0.834996	-0.728411	1.1035	0.767783	1.19681	1.32093	0.906526	1.02405	0.867513	0.884215	0.798206	0.961666	-1.09126	-1.09533	-1.13218	-0.770231	-0.801843	0.824999	1.22193	0.76994	-0.747392	-0.855789	0.00172806	0.15867
GOBP_REGULATION_OF_TOLERANCE_INDUCTION	-1.72145	-1.43965	-1.45004	-1.05461	-1.03543	-0.659777	-1.95142	-1.06545	-1.50181	-0.997416	-1.48851	-1.57061	-1.04188	-1.4985	-1.17793	-1.43623	0.674967	-0.763139	-1.35248	0.828781	0.893687	0.89641	-1.05688	0.72654	1.35001	-1.11876	0.00177168	0.15867
GOBP_PERICENTRIC_HETEROCHROMATIN_FORMATION	1.24437	1.29411	1.49305	1.49406	0.973688	1.12245	0.669657	1.52587	1.46789	0.978809	1.35243	1.45564	1.28188	1.22955	1.02207	1.1899	-1.29288	-1.15144	-0.7277	1.39699	1.26494	-1.14688	-0.807965	1.22226	-1.32617	-0.794799	0.00179307	0.15867
GOBP_REGULATION_OF_LEUKOCYTE_TETHERING_OR_ROLLING	-1.45156	-1.67356	-1.64647	-1.42018	0.922426	-1.33246	-1.15593	-1.53332	-1.53167	-1.33026	-1.67684	-1.49284	-1.36721	-1.32352	-1.59913	-1.67524	0.9659	-1.40834	-1.03518	-0.990066	-0.985705	0.947608	0.503668	0.723106	0.957178	0.880068	0.00180175	0.15867
GOBP_TYPE_I_PNEUMOCYTE_DIFFERENTIATION	-1.32174	-1.48757	-1.18037	-1.17456	-0.927399	-1.66527	-1.81193	-0.972856	-1.41043	-1.68495	-1.48785	-1.75158	-1.07297	-1.57481	-1.42878	-1.20824	-0.46798	-0.733634	-0.95274	0.682533	0.584169	1.48551	1.15699	-1.22874	-1.14161	0.816102	0.00180998	0.15867
GOBP_ADP_TRANSPORT	0.999297	1.42783	1.51047	1.3588	1.06359	0.991069	1.53895	1.13966	1.14537	0.829328	1.15339	1.44768	0.891835	0.880212	1.51785	0.757553	1.10917	-0.837151	-0.667487	1.12979	1.08384	-0.712219	-0.993703	-0.565034	0.526851	-0.589053	0.00189124	0.15867
GOBP_MICROGLIAL_CELL_PROLIFERATION	-1.17416	-1.33407	-1.4754	-1.43619	-1.49014	-1.44172	-1.50842	-0.867829	-1.19649	-1.44572	-1.43978	-1.24947	-1.09427	-0.653381	-1.3915	-1.22964	0.986471	-0.821787	-1.25811	-0.656018	-1.31063	1.1599	0.490924	1.36417	0.688837	0.512741	0.00190084	0.15867
GOBP_NEGATIVE_REGULATION_OF_TRANSCRIPTION_FROM_RNA_POLYMERASE_II_PROMOTER_IN_RESPONSE_TO_STRESS	-1.37491	-1.41893	-1.04653	-1.57846	-1.19972	-1.24672	-1.37918	-1.05472	-1.7191	-1.53044	-1.50976	-1.37399	-1.43846	-1.18724	-1.64509	-1.18932	0.668418	-0.460516	1.157	-1.34897	-0.588943	-0.586785	0.812134	0.838842	0.686212	-1.52695	0.00192922	0.15867
GOBP_NEGATIVE_REGULATION_OF_TYPE_2_IMMUNE_RESPONSE	-1.4164	-1.5306	-0.643722	-1.1666	-0.977507	-1.00981	-0.890181	-1.70194	-1.65498	-1.34686	-1.55107	-1.42568	-1.01394	-1.69237	-1.10404	-1.35932	0.802464	-1.26178	0.942321	-1.30923	0.412982	1.35335	0.794407	0.818706	-0.690227	-0.903803	0.00194497	0.15867
GOBP_CELL_ADHESION	1.50056	1.34146	1.73062	1.63364	1.43729	1.51458	1.62763	1.60637	1.5122	1.37759	1.34664	1.4668	1.74177	1.47845	1.62027	1.77487	1.71223	-1.25513	1.53928	-1.25238	-1.39272	-1.43958	-1.41296	-1.34234	1.75697	-1.49077	0.0019613	0.15867
GOBP_CELLULAR_RESPONSE_TO_GLUCOCORTICOID_STIMULUS	-1.09985	-0.981218	-1.58841	-1.75114	-1.51474	-1.6272	-1.17295	-0.855289	-1.12093	-1.04762	-1.41203	-1.43895	-1.23864	-1.11544	-1.05132	-1.06772	0.740492	0.831903	-0.940734	-1.07751	-0.904924	0.858251	1.15067	0.854997	0.637511	-1.29576	0.00200321	0.15867
GOBP_PEPTIDYL_SERINE_AUTOPHOSPHORYLATION	-0.924173	-1.12045	-1.14342	-1.20371	-1.25953	-0.462432	-1.44614	-0.824058	-1.19106	-0.60641	-1.48447	-1.3582	-1.75691	-1.1941	-1.63901	-1.34065	0.897723	1.38141	0.42397	-1.71014	-0.960252	1.11295	1.02212	0.601637	0.821369	-1.00174	0.0020112	0.15867
GOBP_POSITIVE_REGULATION_OF_IRE1_MEDIATED_UNFOLDED_PROTEIN_RESPONSE	1.38789	1.02318	0.855116	1.17023	1.21791	1.19082	1.136	1.51915	1.58116	1.20958	1.47225	1.28344	-0.863124	1.24225	0.690185	0.521573	-0.680969	1.04828	-0.865959	-0.94834	0.645191	0.797182	-1.15241	-0.832631	-0.923175	0.929176	0.00202234	0.15867
GOBP_NEGATIVE_REGULATION_OF_VASCULAR_ASSOCIATED_SMOOTH_MUSCLE_CELL_MIGRATION	1.74802	1.31515	1.25445	1.56272	1.34714	1.22533	1.08906	1.20085	1.60246	1.55363	1.53579	1.30526	1.55699	1.46712	1.79989	1.52454	1.13059	-0.997587	-0.846401	-0.85699	1.35389	1.11441	-0.893791	1.3272	-0.720785	-0.940318	0.00202255	0.15867
GOBP_CEREBROSPINAL_FLUID_CIRCULATION	-1.47798	-1.14157	-1.41609	-1.45677	-0.97509	-1.69627	-1.68638	-1.44804	-1.37167	-1.27606	-1.32223	-1.45736	-0.655855	-1.57137	-1.28426	-1.48081	0.92591	1.19116	0.999474	-1.17152	-1.14511	1.29606	-0.931364	-1.2478	0.936253	1.4416	0.00203457	0.15867
GOBP_REGULATION_OF_RETINOIC_ACID_RECEPTOR_SIGNALING_PATHWAY	-1.61024	-1.37392	-1.69001	-1.48719	-1.73026	-1.65374	-1.51829	-0.694988	-1.56307	-1.44155	-1.51041	-1.42692	-1.54264	-1.288	-1.59805	-1.26491	-1.03154	-0.767904	1.22938	0.862889	0.796316	-0.929479	1.09153	-0.731417	-0.825481	-1.06205	0.00205195	0.15867
GOBP_NEGATIVE_REGULATION_OF_TOLL_LIKE_RECEPTOR_4_SIGNALING_PATHWAY	1.51161	0.905732	0.937804	0.774364	1.35077	1.21816	0.738031	1.11272	1.31792	1.62715	0.938366	1.16804	1.00249	1.34747	1.4641	1.29165	-1.26657	-0.732792	-1.09761	0.760878	-0.72907	-1.11256	0.959699	1.12655	1.02705	-0.835121	0.00209197	0.15867
GOBP_NEGATIVE_REGULATION_OF_MAST_CELL_ACTIVATION	-1.71618	-1.24436	-1.23591	-1.93213	-1.05267	-1.59532	-1.3964	-1.11574	-1.42614	-1.67394	-1.74954	-1.7238	-1.55027	-1.5728	-1.54777	-1.20508	1.3757	-1.67375	0.894084	-1.0783	1.47676	1.09038	0.672581	1.38154	-1.94941	0.862261	0.00210483	0.15867
GOBP_INTERLEUKIN_6_MEDIATED_SIGNALING_PATHWAY	-1.49857	-1.27441	-1.55558	-1.8833	-1.35216	-1.90883	-1.97993	-1.37694	-1.68406	-1.4911	-1.88697	-1.73162	-1.747	-0.928292	-1.52752	-1.91532	0.881838	1.16442	0.778485	-2.11355	-0.935447	1.53462	1.65499	-0.83827	0.698741	-1.2441	0.00211206	0.15867
GOBP_NEGATIVE_REGULATION_OF_IMMUNOGLOBULIN_PRODUCTION	-1.7889	-1.61336	-1.09491	-1.41465	-1.34349	-1.25426	-1.3483	-1.35318	-1.72523	-1.64851	-1.83568	-1.81528	-1.45012	-1.42648	-1.3984	-1.83986	1.20719	-1.00954	-1.09462	-1.46206	-0.834175	1.40115	0.691857	0.783533	-0.918093	0.638835	0.00214856	0.15867
GOBP_REGULATION_OF_RETROGRADE_TRANSPORT_ENDOSOME_TO_GOLGI	-1.57092	-1.81101	0.708088	-1.1892	-0.635126	-1.23918	0.46027	-1.43982	-1.50923	-1.69336	-1.58892	-1.57682	-1.36774	-1.44588	-1.2133	-1.6237	-0.53323	-0.708207	0.724559	-0.803831	-0.817798	0.930867	0.829157	0.770722	0.779277	-1.08583	0.0021528	0.15867
GOBP_CHITIN_METABOLIC_PROCESS	-1.21489	-1.33234	-1.29047	-1.1926	-1.49901	-1.28836	-1.46985	-1.05884	-1.35601	-1.37954	-1.43067	-1.24205	-0.598214	-1.29781	-1.2183	-1.4907	1.03096	0.451591	-1.07309	-1.21194	-1.14303	0.985784	0.563492	-0.84901	1.01464	1.14427	0.00221063	0.15867
GOBP_PHOSPHATIDYLSERINE_EXPOSURE_ON_APOPTOTIC_CELL_SURFACE	1.40788	1.60183	1.36662	1.43835	1.58029	1.36183	1.16647	1.09185	1.49203	1.48282	1.34932	1.38243	1.40849	1.41467	1.553	1.46478	-0.99959	-0.718255	1.32338	0.540604	-1.46071	-0.769671	-0.767939	1.36261	0.837033	0.727407	0.00222208	0.15867
GOBP_CYCLOOXYGENASE_PATHWAY	-1.75173	-1.62927	-1.56861	-1.52804	-1.13256	-1.9277	-1.78949	0.639571	-1.5804	-1.9267	-1.4397	-1.85634	-1.2631	-1.57681	-1.25725	-1.79277	-1.14022	-0.96091	-1.66434	0.845136	1.42591	0.651305	1.51119	-1.09616	1.36897	1.24585	0.00223302	0.15867
GOBP_B_CELL_HOMEOSTASIS	1.64101	-0.873153	1.28652	1.33203	1.21722	0.764734	0.69237	1.43534	1.90095	1.24968	1.0503	1.22984	0.777233	0.924885	1.26041	0.809946	-0.772534	1.34174	-1.2819	-0.748383	-0.646336	-0.886917	1.01439	-1.04133	1.07347	-1.12794	0.00226363	0.15867
GOBP_POSITIVE_REGULATION_OF_ENDOTHELIAL_CELL_APOPTOTIC_PROCESS	-1.67986	-1.44031	-1.62499	-1.78794	-1.03797	-1.75033	-0.961796	-0.935582	-1.64833	-1.79011	-1.769	-1.39865	-1.38881	-1.49909	-1.62773	-1.25685	1.35241	0.796147	1.2246	-1.34639	-1.71697	1.22725	0.804113	-0.884488	1.24344	-1.01751	0.00231511	0.15867
GOBP_BASEMENT_MEMBRANE_ORGANIZATION	1.86043	1.38569	1.77277	1.85956	0.92114	1.82635	1.21819	1.91688	2.03277	1.91742	1.85625	1.70948	1.60254	0.99279	1.86324	1.92703	1.06323	-1.45097	1.03474	0.856654	1.3162	-1.56243	-0.925631	-0.893271	1.54952	-1.3238	0.00233022	0.15867
GOBP_NEGATIVE_REGULATION_OF_CANONICAL_WNT_SIGNALING_PATHWAY	-1.15925	1.12442	-1.06031	-1.19079	-1.20038	-1.34814	-1.0933	-1.29755	-1.17038	-1.267	-1.1491	-1.37403	1.12332	-1.40935	-1.00153	1.00156	1.28043	0.85579	1.10147	-1.15072	0.892762	1.27073	0.96529	-1.36343	0.906841	1.07457	0.00242121	0.15867
GOBP_BRAIN_DERIVED_NEUROTROPHIC_FACTOR_RECEPTOR_SIGNALING_PATHWAY	1.49252	1.33079	1.45879	1.44506	0.862446	1.47297	1.69615	0.853207	1.34137	1.5832	1.46249	1.47679	1.50685	1.24886	1.16939	1.45754	1.401	0.449948	1.16034	-0.659642	-0.841311	0.924491	-1.01577	-1.06967	0.794104	-1.33842	0.00245877	0.15867
GOBP_LINOLEIC_ACID_METABOLIC_PROCESS	1.11606	1.31254	1.30767	1.37098	0.83988	1.5119	1.19945	0.872638	1.54995	1.21017	1.79455	1.61147	1.39731	0.939281	1.22808	0.953234	-1.03901	-0.737651	-0.721615	1.03073	0.89969	-0.868432	0.834482	1.20054	-0.840158	0.607516	0.00246481	0.15867
GOBP_MAINTENANCE_OF_PROTEIN_LOCATION	1.41889	1.15249	1.61317	1.86406	1.3761	1.71787	1.38664	1.39978	1.49879	1.28314	1.39759	1.24194	1.21736	0.83932	1.48482	1.14746	0.881485	-0.824451	-1.17905	-1.32303	1.03655	-0.990025	-1.25141	1.42921	1.39349	-0.929809	0.00250819	0.15867
GOBP_C21_STEROID_HORMONE_METABOLIC_PROCESS	-1.40475	-1.89745	-1.66011	-1.29269	-1.66185	-1.49445	-1.07418	1.08947	-1.36419	-1.476	-1.4295	-1.52087	-1.789	-1.05504	-1.46724	-1.4721	1.21837	-1.06351	1.30841	-0.949985	-1.21573	0.87327	0.790626	1.15465	-1.30149	0.926306	0.00250979	0.15867
GOBP_CELL_CELL_ADHESION	1.43266	1.48605	1.67049	1.50616	1.37204	1.43769	1.67159	1.4182	1.5171	1.37978	1.35825	1.54247	1.80573	1.32019	1.56369	1.85856	1.66764	-1.30056	1.76797	-1.27048	-1.58015	-1.44603	-1.30612	-1.27276	1.75512	-1.37059	0.0025315	0.15867
GOBP_REGULATION_OF_MITOCHONDRIAL_OUTER_MEMBRANE_PERMEABILIZATION_INVOLVED_IN_APOPTOTIC_SIGNALING_PATHWAY	1.71595	1.16967	1.43359	1.69364	-0.771956	1.22055	1.57492	1.18229	1.80002	1.61468	1.49887	1.8617	0.691806	0.900085	1.27317	1.5895	1.20144	0.875222	0.921674	0.582096	1.02832	-1.02898	-0.679873	-0.893779	-0.750217	-0.75617	0.0025347	0.15867
GOBP_REGULATION_OF_HORMONE_BIOSYNTHETIC_PROCESS	-1.21881	-1.39241	-1.30067	-0.934829	-1.31563	-1.66298	-1.2598	-1.03847	-1.22107	-1.2248	-1.39795	-0.927603	-1.63957	-0.875116	-1.11368	-1.18056	1.00371	0.996915	1.14947	-1.55701	-1.07796	-0.888438	0.651795	-0.690913	0.908823	0.86302	0.002579	0.15867
GOBP_NEURAL_PLATE_PATTERN_SPECIFICATION	1.05575	1.31724	1.50146	1.28599	0.949578	0.80863	1.77695	1.1035	1.0922	1.45814	1.55864	1.32786	1.63156	1.38488	1.2717	1.31711	0.997611	0.531126	1.14905	-0.499412	0.539973	-1.23859	1.24996	-1.28048	-0.607028	-1.10717	0.00258362	0.15867
GOBP_POSITIVE_REGULATION_OF_STEROID_HORMONE_SECRETION	-1.75598	-1.72633	-1.44186	-1.36641	0.734756	-1.32774	-1.29999	-0.95659	-1.77229	-1.68482	-1.66645	-1.54221	-1.42684	-1.58586	-1.35575	-1.60113	1.09288	-1.37763	0.8163	-1.06765	-1.07081	0.788736	0.951668	0.879085	-1.2224	1.54367	0.00259734	0.15867
GOBP_RESPONSE_TO_INSECTICIDE	1.24915	1.50298	1.08032	0.796348	0.953887	1.20184	1.19186	0.83341	1.11618	1.14834	1.44968	1.42956	1.56486	0.479434	1.2011	1.54359	-0.810482	-1.05125	0.76742	1.08682	-0.794362	-1.19248	-0.707935	-0.826022	1.37836	0.845788	0.00268181	0.15867
GOBP_MACROPHAGE_PROLIFERATION	-1.45846	-1.40349	-1.41483	-1.60383	-1.02007	-1.40768	-1.39219	-0.88112	-1.31081	-1.55159	-1.62545	-1.31335	-1.25582	-0.540398	-1.36331	-1.3403	0.73644	-0.633544	-1.15116	-0.84144	-1.19164	1.18436	0.972833	0.90044	0.94902	-0.920647	0.00272843	0.15867
GOBP_REGULATION_OF_VENTRICULAR_CARDIAC_MUSCLE_CELL_MEMBRANE_REPOLARIZATION	1.2843	1.32762	1.08017	1.635	1.11959	1.60548	1.18611	0.958131	1.39269	1.49743	1.22426	1.36227	1.32096	1.81422	1.6604	1.44496	-0.735726	-0.931191	1.03085	0.894727	0.479593	-0.982906	-0.938232	-0.895262	1.00245	1.54806	0.00274165	0.15867
GOBP_NAD_BIOSYNTHESIS_VIA_NICOTINAMIDE_RIBOSIDE_SALVAGE_PATHWAY	-1.54427	-1.51149	-1.2536	-1.42314	-1.25114	-1.74483	-1.51065	-0.722214	-1.21149	-1.40332	-1.52305	-1.86337	-1.02825	-0.966281	-0.981347	-1.4422	-0.77552	0.932413	-1.72854	-1.87723	0.477819	1.37188	1.19368	0.940129	1.05731	0.87166	0.00274534	0.15867
GOBP_VESICLE_TRANSPORT_ALONG_MICROTUBULE	0.9903	1.01798	1.27275	1.29282	1.86193	1.54481	1.53318	0.718225	1.17491	1.01814	0.772558	1.21048	1.01772	0.735943	1.21931	1.23627	-1.1046	-0.854514	0.865134	-0.850066	-0.896915	-1.17802	-0.953497	1.18892	0.809898	1.23249	0.00275247	0.15867
GOBP_PEROXISOME_PROLIFERATOR_ACTIVATED_RECEPTOR_SIGNALING_PATHWAY	-1.62632	-1.14404	-1.19013	-1.3872	-0.93225	-1.6476	-1.8375	-1.65943	-1.49413	-1.32431	-1.15281	-1.19128	-1.08605	1.04102	-0.874017	-1.35694	-1.595	0.732527	-0.932316	1.0533	0.677924	-1.41259	1.55068	0.879191	0.824073	1.06759	0.0027669	0.15867
GOBP_THYROID_HORMONE_MEDIATED_SIGNALING_PATHWAY	-1.54911	-1.3124	-1.53921	-1.67399	-1.66019	-1.70274	-1.21262	-1.70074	-1.43451	-1.33097	-1.14364	-1.51597	-1.47449	-0.910421	-1.45307	-1.30066	-0.585397	0.500858	0.869605	-1.39143	-0.857137	1.28965	1.68352	-1.2027	-0.940822	0.595318	0.00282577	0.15867
GOBP_MEMBRANE_INVAGINATION	1.10425	1.55698	1.61579	1.56355	0.990263	0.995533	1.08918	1.15543	1.20993	1.06924	1.11197	1.2306	1.25436	0.890193	0.994261	1.39948	0.892042	0.962752	0.98476	-0.763814	-0.862409	-1.03543	-0.858555	1.422	-1.03997	-0.954355	0.00282692	0.15867
GOBP_POSITIVE_REGULATION_OF_MAST_CELL_ACTIVATION	1.26381	0.927991	1.26039	1.11805	-0.887366	1.48155	0.757773	1.71302	1.44568	0.854861	0.974794	0.805589	1.22451	0.856977	0.827202	-1.12408	-0.605197	1.20415	-1.15326	-0.571789	0.869305	-0.66178	-0.685452	0.554085	-0.867655	-0.845606	0.0028448	0.15867
GOBP_SEGMENT_SPECIFICATION	-1.2052	-1.06275	-1.75871	-1.77527	-1.14272	-1.9079	-1.69912	-1.57378	-1.38126	-1.48431	-1.26431	-1.63337	-0.875858	0.851471	-1.14422	-1.17413	1.05032	1.81363	0.909043	0.735176	0.853252	1.82206	1.36011	-1.83008	-1.17144	-1.22244	0.0028619	0.15867
GOBP_REGULATION_OF_FAT_CELL_PROLIFERATION	-1.45365	-1.59006	-1.67405	-1.20562	-1.63666	-1.51365	1.00889	0.672876	-1.39489	-1.23608	-1.6865	-1.33371	-1.48133	-1.18462	-1.25143	-1.71182	-1.13859	1.42821	0.954514	0.641443	1.2287	0.655315	-0.963059	-1.07518	-0.683754	0.572528	0.00286217	0.15867
GOBP_ER_ASSOCIATED_MISFOLDED_PROTEIN_CATABOLIC_PROCESS	1.42263	0.870823	1.08388	1.35486	0.653326	1.77919	1.34134	1.35742	1.36744	1.45095	1.3861	1.24112	-0.505111	0.496611	1.41507	0.504805	0.614048	-0.677954	-0.541784	0.882082	1.37771	-0.478208	-1.52722	-1.07867	-0.695727	0.668776	0.0028943	0.15867
GOBP_POSITIVE_REGULATION_OF_SIGNAL_TRANSDUCTION_BY_P53_CLASS_MEDIATOR	-0.75354	-1.2433	-0.98161	-0.704569	-1.4293	-1.43148	-1.1035	1.29369	-1.27942	-0.9171	-0.860095	-0.847881	-1.07628	-0.901987	-0.858837	-1.09965	0.656524	0.72894	0.58975	-0.557691	-0.880783	1.10282	0.875967	-1.48952	0.914773	0.958353	0.00290016	0.15867
GOBP_INTERMEDIATE_FILAMENT_BUNDLE_ASSEMBLY	1.92208	1.59014	1.78496	1.80537	1.32114	1.41703	1.34922	1.73943	1.88851	1.93339	1.8469	1.72356	1.73831	1.71296	1.82648	1.5798	1.65372	-1.69508	-0.892464	1.64131	1.7541	-0.679016	-0.988204	-1.43974	-1.45692	0.858631	0.00292549	0.15867
GOBP_NEUROTRANSMITTER_GATED_ION_CHANNEL_CLUSTERING	1.35776	1.25304	1.42593	1.23868	1.63274	1.39624	1.52761	1.38921	1.50664	1.33216	1.06702	1.58943	1.28497	1.28802	1.13026	1.51136	1.16206	-0.978975	-0.757463	-1.41562	-0.715058	1.27174	-0.747009	1.11674	1.31401	-1.32717	0.00299905	0.15867
GOBP_REGULATION_OF_ENDOSOME_TO_PLASMA_MEMBRANE_PROTEIN_TRANSPORT	1.05847	1.47118	1.51756	1.37296	1.64531	1.27857	1.67956	1.48813	1.25047	1.3091	0.987698	1.60301	1.47317	1.24237	1.59403	1.35682	1.09799	-1.27515	-0.908337	-1.43983	-0.641297	0.859533	1.10815	1.05035	0.972961	-1.07353	0.00301669	0.15867
GOBP_POSITIVE_REGULATION_OF_HEART_GROWTH	1.16509	-1.13881	-0.885908	0.951931	1.42404	-1.1509	-1.25108	-1.39757	1.04781	-1.0555	0.983111	0.767474	0.995722	1.2117	1.42624	-1.04049	1.16361	0.981207	0.987949	1.40193	1.08733	1.24955	1.24353	0.988934	1.09076	1.39269	0.00304491	0.15867
GOBP_RESPONSE_TO_INTERLEUKIN_6	-1.92415	-1.74553	-1.79881	-1.73654	-1.73981	-2.23459	-2.12238	-0.95135	-1.9772	-1.86093	-2.07119	-1.95075	-1.7603	-1.32216	-1.66394	-2.17166	0.804028	1.28066	-1.51532	-2.24008	0.794864	1.5303	1.62047	-1.09158	-0.768202	-0.850924	0.00305084	0.15867
GOBP_NEGATIVE_REGULATION_OF_MAST_CELL_DEGRANULATION	-1.59495	-0.905833	-0.863431	-1.68704	-1.4041	-1.56122	-1.13281	-1.50022	-1.13647	-1.50109	-1.52236	-1.64662	-1.17735	-1.29593	-1.42712	-1.14882	-0.629615	-1.41155	0.789195	0.957052	1.13072	-0.927093	1.08184	1.06395	-1.72703	1.391	0.00308137	0.15867
GOBP_NEGATIVE_REGULATION_OF_MAST_CELL_ACTIVATION_INVOLVED_IN_IMMUNE_RESPONSE	-1.58641	-1.1017	-1.01778	-1.87	-1.42237	-1.57248	-1.20584	-1.25816	-1.2889	-1.58052	-1.66207	-1.66936	-1.36456	-1.38023	-1.57228	-1.21958	1.0348	-1.42976	1.14964	-0.816441	1.09453	-0.912331	0.793307	1.09632	-1.86675	1.29492	0.00312197	0.15867
