## Supplementary material for "Transcriptional profiling of Hutchinson-Gilford Progeria patients identifies primary target pathways of progerin": Table S3

### Sheet: HALLMARK_pathway_GSEA_inducible
pathway	pval	padj	log2err	ES	NES	size	leadingEdge genes
HALLMARK_TNFA_SIGNALING_VIA_NFKB	4.69419423135125e-44	2.347097115675625e-42	1.7268307832133856	0.7288095582738223	3.371851317821431	179	MAFF, CXCL2, CXCL3, IL1A, PTGS2, BIRC3, IL6, HBEGF, PLAUR, CD83, RELB, NR4A3, TNFAIP3, DUSP5, TNFAIP6, SLC16A6, ATF3, BTG3, MXD1, ICAM1, PTGER4, NAMPT, PPP1R15A, GEM, GADD45A, CCL5, SLC2A3, YRDC, CXCL6, IL1B, ZC3H12A, KLF4, SPHK1, PTX3, RIPK2, IER3, SERPINB2, RCAN1, TNC, PHLDA2, G0S2, TRAF1, IER5, INHBA, TRIB1, SOD2, SERPINB8, TAP1, IFIT2, NFKB1, NFKB2, RNF19B, BIRC2, IRS2, LIF, TGIF1, PANX1, SIK…
HALLMARK_INFLAMMATORY_RESPONSE	1.2748583837973672e-24	3.187145959493418e-23	1.2871036723014444	0.6520004517584888	2.9421501399549204	147	CXCL8, PVR, IL1A, EREG, EBI3, IL6, HBEGF, PLAUR, IRF7, TNFAIP6, MXD1, HAS2, ICAM1, PTGER4, NAMPT, KCNJ2, IRAK2, CCL5, CD55, CXCL6, IL1B, SPHK1, RIPK2, EIF2AK2, TNFSF15, RNF144B, AHR, INHBA, NLRP3, IL18R1, NFKB1, C5AR1, BST2, LIF, EDN1, GCH1, CD82, IFITM1, LYN, CDKN1A, ATP2B1, CD70, SLC31A1, SELENOS, NFKBIA, TLR1, CHST2, ICAM4, SERPINE1, SLC31A2, TLR3, IL7R, TNFSF9, ADRM1, CCL2, GPR183, SLC11A2, R…
HALLMARK_INTERFERON_ALPHA_RESPONSE	5.223601653800635e-16	6.5295020672507934e-15	1.027669870543582	0.6581127956956895	2.766632997100708	91	IRF7, IFI44, ISG15, SAMD9, OAS1, RIPK2, EIF2AK2, CMPK2, IFI44L, USP18, TAP1, PNPT1, IFI27, IFIT2, HERC6, SAMD9L, BST2, OASL, OGFR, PLSCR1, IFITM1, HELZ2, MX1, BATF2, SP110, ISG20, IFIH1, IRF9, IFIT3, PARP9, ADAR, PARP12, EPSTI1, LAP3, TMEM140, TRIM25, B2M, NCOA7, LAMP3, ELF1, HLA-C, IFITM3, TRIM5, IL4R, DDX60, PARP14, TRIM14, IFI35, SLC25A28, IRF1, PROCR, TENT5A, DHX58, TRIM26
HALLMARK_INTERFERON_GAMMA_RESPONSE	2.8542299641889356e-18	4.757049940314893e-17	1.1053365773140096	0.5720548283616625	2.639876920479411	171	PTGS2, IL6, TNFAIP3, IRF7, TNFAIP6, IFI44, ISG15, CD274, ICAM1, NAMPT, OAS3, CCL5, PNP, RIPK2, EIF2AK2, OAS2, MX2, CMPK2, IFI44L, SOD2, USP18, TAP1, PNPT1, IFI27, IFIT2, NFKB1, HERC6, LYSMD2, SAMD9L, MTHFD2, BST2, OASL, PTPN6, PELI1, GCH1, OGFR, STAT1, PLSCR1, CDKN1A, BANK1, HELZ2, MX1, XAF1, CASP3, CASP4, BATF2, SP110, NFKBIA, ISG20, IFIH1, IRF9, IFIT3, ADAR, ZNFX1, IFIT1, PARP12, EPSTI1, LAP3, …
HALLMARK_UV_RESPONSE_UP	7.021308720119294e-11	5.851090600099413e-10	0.8390889356212738	0.5161037328326337	2.333984437030569	144	CXCL2, IL6, CYP1A1, ATF3, BTG3, PPIF, ICAM1, DDX21, CEBPG, HSPA13, SOD2, NUP58, TAP1, GRPEL1, PPAT, HTR7, GCH1, NTRK3, TFRC, LYN, NXF1, AGO2, CASP3, NR4A1, FGF18, NFKBIA, MSX1, CHRNA5, E2F5, BMP2, FKBP4, CCND3, DNAJA1, CLTB, ALAS1, PRPF3, HLA-F, BID, EIF5, CDC34, BAK1, MARK2, IL6ST, ATP6V1C1, JUNB, SQSTM1, SLC25A4, RASGRP1, ASNS, IGFBP2, CHKA, PLCL1, IRF1, RRAD, AMD1, TMBIM6, GRINA, CDK2, POLE3, …
HALLMARK_MYC_TARGETS_V2	1.2758545793615993e-7	7.08808099645333e-7	0.6901324587967956	0.6105201060868963	2.330140666172455	57	GNL3, NOP56, HK2, BYSL, RRP12, NOP16, PPRC1, WDR43, NOLC1, RCL1, IMP4, RRP9, NOP2, SUPV3L1, NIP7, TFB2M, PPAN, MYBBP1A, WDR74, NDUFAF4, DDX18, PRMT3, EXOSC5, GRWD1, MPHOSPH10, MYC, PUS1, SRM, MRTO4
HALLMARK_KRAS_SIGNALING_UP	2.4483640666445526e-11	2.448364066644553e-10	0.8634153916066928	0.5042764648595581	2.28164	151	EREG, PTGS2, HDAC9, BIRC3, HBEGF, PLAUR, TNFAIP3, RELN, PTPRR, ETV4, SPRY2, SCG5, IL33, PPP1R15A, HSD11B1, YRDC, IL1B, KLF4, RBP4, TFPI, CTSS, G0S2, TRAF1, INHBA, TRIB1, PLAT, ETV5, ANGPTL4, ALDH1A2, LCP1, DUSP6, LIF, USP12, GPRC5B, LAT2, JUP, PRELID3B, ADAM17, BMP2, CCND2, ADGRL4, IL7R, CBL, ITGA2, SPP1, PDCD1LG2, AVL9, GNG11, HKDC1, CAB39L, MAP7, ERO1A, GALNT3, ETV1, LY96
HALLMARK_UNFOLDED_PROTEIN_RESPONSE	5.710696384690973e-9	4.079068846207838e-8	0.7614608014455848	0.5200703083429155	2.235820574023892	109	ATF3, ERN1, DNAJB9, CHAC1, STC2, CEBPG, SLC7A5, NOP56, MTHFD2, DDX10, CEBPB, DCP1A, TSPYL2, NOLC1, RRP9, IFIT1, DCP2, SERP1, XBP1, XPOT, HSPA9, SRPRA, CCL2, DKC1, FKBP14, NFYA, EXOSC5, EXOSC4, SRPRB, GOSR2, HSPA5, EIF2S1, ERO1A, EIF4EBP1, CKS1B, HERPUD1, ASNS, IMP3, EXOSC2, DNAJC3, PSAT1, EDEM1, SDAD1, ATF6, NOP14, EIF4E, ATF4, LSM1, SLC1A4, EIF2AK3, CNOT6, HYOU1, KIF5B
HALLMARK_ALLOGRAFT_REJECTION	1.8991130777213573e-8	1.1869456735758483e-7	0.7337619883564803	0.49302405401948757	2.1698288939071424	121	EREG, HDAC9, SRGN, IL6, IL12A, IRF7, IL11, ICAM1, DYRK3, GPR65, CCL5, IL1B, RIPK2, CTSS, INHBA, NLRP3, TAP2, TAP1, LIF, PTPN6, STAT1, LYN, TLR1, HLA-E, IL16, CCND3, CCND2, EIF3J, B2M, TLR3, CCL2, HLA-DOB, BCL10, UBE2D1, STAB1, CCL7, IL4R, ABCE1, TRAF2, IFNGR1, EGFR, STAT4, ITGB2, DEGS1, EIF3A, ACVR2A, ST8SIA4, PRKCG, CD40, NME1, TIMP1, UBE2N, ACHE, HCLS1, ETS1, EIF5A, HLA-A, IL27RA, CD47, HLA-G, …
HALLMARK_COMPLEMENT	9.424313921481109e-7	4.712156960740554e-6	0.6594443980379349	0.43272	1.9595670777348713	154	MAFF, IL6, PLAUR, TNFAIP3, IRF7, DUSP5, TFPI2, CCL5, CD55, SERPINB2, CTSS, PLAT, DOCK4, C9, DUSP6, MMP12, NOTCH4, PLSCR1, LYN, CDK5R1, CXCL1, CASP3, CASP4, CEBPB, GATA3, CTSL, C3, LAP3, SERPINE1, BRPF3, GCA, PRDM4, CTSC, SH2B3, F10, CASP7, CDH13, DYRK2, HSPA5, PRSS3, ADAM9, OLR1, PPP2CB, RASGRP1, GRB2, DGKG, FDX1, CDA, IRF1, CTSH, USP15, DGKH, PLA2G4A, CTSV, MMP14, USP16, VCPIP1, RNF4, RABIF
HALLMARK_IL6_JAK_STAT3_SIGNALING	8.920806922144248e-4	0.0018585	0.47727081536286214	0.4556343814118743	1.7787408903874284	62	CXCL3, EBI3, IL6, IL1B, INHBE, IL18R1, TNFRSF12A, STAT1, CXCL1, IRF9, TNFRSF21, CSF2RB, CBL, BAK1, IL6ST, CCL7, IL4R, IFNGR1, GRB2, IL15RA, IRF1
HALLMARK_APOPTOSIS	7.251064662819628e-5	2.311002272560226e-4	0.5384340963099162	0.3904579542687565	1.7612106990468175	146	IL1A, EREG, BIRC3, IL6, PMAIP1, ATF3, BTG3, DDIT3, GADD45A, IL1B, IER3, PLAT, SOD2, TAP1, PEA15, TNFRSF12A, CCND1, GCH1, LEF1, CDKN1A, MCL1, CASP3, CASP4, ISG20, LMNA, CYLD, BMP2, BCL2L2, CCND2, AIFM3, XIAP, DNAJA1, BID, RELA, BCL10, CASP7, PPP3R1, SC5D, IFITM3, SQSTM1, CTH, CFLAR
HALLMARK_P53_PATHWAY	3.7146103040363825e-5	1.428696270783224e-4	0.557332	0.37567765580744195	1.747684546483042	185	IL1A, HBEGF, ATF3, SLC19A2, MXD1, DDIT3, PPP1R15A, GADD45A, AEN, TM4SF1, KLF4, SPHK1, TRIB3, IER3, SLC3A2, TRAF4, IER5, OSGIN1, TAP1, TGFA, RNF19B, LIF, PLK3, CD82, CDKN1A, CDK5R1, HSPA4L, MKNK2, SFN, TSPYL2, DNTTIP2, BMP2, CCND3, CCND2, STOM, MDM2, CDKN2AIP, TNFSF9, CSRNP2, DRAM1, SLC35D1, BAK1, CDH13, KRT17, EPHA2, NINJ1, NUDT15, CEBPA, NOL8, XPC, UPP1, CCNK, PPM1D, TPRKB, RCHY1, SLC7A11, RRP8,…
HALLMARK_IL2_STAT5_SIGNALING	1.3071457221821035e-4	3.8445462417120696e-4	0.5188480777437918	0.373362	1.7025455873785236	161	MAFF, SPRY4, CD83, IL1RL1, ETV4, NFKBIZ, MXD1, BATF3, GPR65, SLC2A3, PNP, AHR, TRAF1, NT5E, IL18R1, PRNP, LIF, BCL2, PTRH2, PLSCR1, HK2, CASP3, ODC1, TNFRSF21, SLC39A8, PRKCH, PHLDA1, NOP2, BMP2, CCND3, CCND2, NFIL3, RORA, XBP1, LRRC8C, PLIN2, SPP1, POU2F1, MYC, UCK2, TGM2, IFITM3, SMPDL3A, PUS1, CDC6
HALLMARK_MTORC1_SIGNALING	7.395207272192723e-5	2.311002272560226e-4	0.5384340963099162	0.3619685669113397	1.6925455547062866	190	POLR3G, DDIT3, NAMPT, PPP1R15A, SLC2A3, PNP, TRIB3, NFKBIB, STC1, IFRD1, MTHFD2L, SLC7A5, PNO1, MTHFD2, TFRC, HK2, CDKN1A, ARPC5L, MAP2K3, UFM1, CDC25A, RRP9, RIT1, M6PR, EEF1E1, NFIL3, SERP1, XBP1, HSPA9, GCLC, CTSC, DDX39A, UBE2D3, GLA, TCEA1, SC5D, NUFIP1, TES, HSPA5, ERO1A, SQSTM1, CTH, ASNS, ATP6V1D, SLC7A11, PSMD12, PSMC4, PSMD14, ETF1, PSAT1, SLC1A5, EDEM1, EIF2S2, ITGB2, ABCF2, GOT1, ADIP…
HALLMARK_G2M_CHECKPOINT	1.8819847850498365e-4	5.227735514027323e-4	0.5188480777437918	0.35049033465196633	1.6489332855791985	194	SLC7A5, MTF2, CCND1, ODC1, CDC25A, NOLC1, SLC38A1, ORC6, DKC1, ATF5, E2F3, CCNT1, DDX39A, SRSF1, MYC, UCK2, UPF1, SNRPD1, TENT4A, CDC6, BRCA2, CKS1B, UBE2S, WRN, TOP1, MT2A, KMT5A, RASAL2, RPA2, NCL, SYNCRIP, DR1, SRSF10, AMD1, YTHDC1, SLC7A1, MYBL2, HMGA1, SLC12A2, MAD2L1, SS18, GSPT1, PRPF4B, E2F1, POLQ, BUB3, CHAF1A, XPO1, TRA2B, EZH2, EFNA5, KIF5B, NUP50, DBF4, SMC4, KPNB1, SRSF2, ABL1, PTTG1…
HALLMARK_MYC_TARGETS_V1	3.004440591440721e-4	7.511101478601802e-4	0.49849310876659025	0.3448473503478643	1.6196409289263762	195	IFRD1, DDX21, GNL3, NOP56, NOP16, ODC1, NOLC1, RRP9, SNRPA1, EIF3J, XPOT, DDX18, SRPK1, CNBP, RSL1D1, CSTF2, SRSF1, MYC, EIF2S1, SNRPD1, SRM, ACP1, SSB, ABCE1, SNRPB2, RNPS1, UBA2, UBE2E1, PA2G4, PSMC4, SYNCRIP, PSMD14, ETF1, CTPS1, EIF2S2, CCT5, CDK2, EIF1AX, SRSF7, POLE3, EIF4E, SRSF3, ILF2, MAD2L1, HSPD1, PSMC6, GSPT1, HNRNPA3, BUB3, HDAC2, NME1, SNRPG, XPO1, HDGF, HSPE1, TRA2B, HNRNPR, MCM7, …
HALLMARK_E2F_TARGETS	5.936780508151519e-4	0.0012906	0.47727081536286214	0.3375027043775729	1.594935103756385	198	LYAR, PNN, NOP56, MTHFD2, TFRC, CDKN1A, CDC25A, NOLC1, PSMC3IP, ORC6, DDX39A, NUP153, SRSF1, MYC, POLD3, EIF2S1, SNRPB, BRCA2, GINS3, CKS1B, UBE2S, PPM1D, CNOT9, RFC3, PA2G4, RPA2, SYNCRIP, CTPS1, TIPIN, PHF5A, ING3, RAD51AP1, SLBP, RNASEH2A, AK2, DCTPP1, ATAD2, CCNE1, MYBL2, HMGA1, POP7, MAD2L1, EED, DIAPH3, GSPT1, DSCC1, NME1, XPO1, TRA2B, CCP110, EZH2, DNMT1, MCM7, DCK, NBN, IPO7, PRDX4, SMC4,…
HALLMARK_WNT_BETA_CATENIN_SIGNALING	0.14689265536723164	0.19850358833409681	0.15740289930528326	0.36273515375051657	1.2847150030682202	39	HEY1, NOTCH4, LEF1, DLL1, FZD8, AXIN1, ADAM17, CCND2, HEY2, MYC, DKK1, GNAI1
HALLMARK_ESTROGEN_RESPONSE_EARLY	0.073501	0.11484526112185688	0.23112670967383428	0.26480386371026365	1.2251201245637258	179	PMAIP1, PPIF, MICB, SLC19A2, WWC1, STC2, DHRS2, KLF4, SLC7A5, GAB2, BCL2, CCND1, HSPB8, RAPGEFL1, NPY1R, RRP12, PODXL, SFN, SLC39A6, FOXC1, FKBP4, NRIP1, SIAH2, ABLIM1, MYBBP1A, XBP1, SLC16A1, PTGES, CYP26B1, GLA, BCL11B, ISG20L2, NXT1, IL6ST, MYC, MYBL1, ELF1, TGM2, MREG, KRT15, RBBP8, SLC7A2, RASGRP1, ADCY9, FCMR
HALLMARK_HYPOXIA	0.10344827586206896	0.1477832512315271	0.19189224038483796	0.2569435958518666	1.1921464406656146	181	MAFF, IL6, PLAUR, TNFAIP3, ATF3, DDIT3, PPP1R15A, NEDD4L, STC2, SLC2A3, NOCT, IER3, PYGM, STC1, ANGPTL4, JMJD6, IRS2, BCL2, HK2, CDKN1A, ISG20, CHST2, SIAH2, SERPINE1, NFIL3, PGM2, RORA, DUSP1, PLIN2, PGF, CHST3, DTNA, TES, HSPA5, TGM2, ERO1A, LDHC
HALLMARK_ANDROGEN_RESPONSE	0.18026565464895636	0.23355197773802425	0.14122511964253093	0.2752989350364864	1.1544763329907597	90	DNAJB9, UAP1, CCND1, RRP12, SRP19, ZBTB10, NKX3-1, CCND3, B2M, ADRM1, CDK6, ELL2, MAF, SGK1, ADAMTS1, MAP7, PA2G4, BMPR1B, SAT1, UBE2J1, PMEPA1, MERTK, TMEM50A, CENPN, IQGAP2
HALLMARK_ESTROGEN_RESPONSE_LATE	0.1821705426356589	0.23355197773802425	0.14205664357582118	0.24859921538223378	1.135009548872192	160	BTG3, PPIF, TFPI2, MICB, DHRS2, KLF4, SLC7A5, PTPN6, BCL2, MAPK13, CCND1, HSPB8, RAPGEFL1, NPY1R, GPER1, HSPA4L, ISG20, SFN, FOXC1, FKBP4, NRIP1, SIAH2, XBP1, SLC16A1, PTGES, SGK1, CYP26B1, GLA, NXT1, IL6ST, CDC6, SLC29A1, RBBP8, CXCL14, METTL3
HALLMARK_TGF_BETA_SIGNALING	0.256262	0.312515	0.11673920479122178	0.2987788916664213	1.123855088304354	52	PPP1R15A, SMURF2, TGIF1, NOG, TGFBR1, SMURF1, BMP2, SERPINE1, XIAP, UBE2D3, ARID4B, JUNB
HALLMARK_DNA_REPAIR	0.35271317829457366	0.4008104298801974	0.0968878	0.23139	1.0441487978213257	147	PNP, EIF1B, TAF13, CMPK2, UPF3B, NT5C3A, STX3, ELOA, ADRM1, VPS37B, ELL, POLD3, SNAPC4, GTF2B, PDE4B, DAD1, RALA, RNMT, POLR2A, COX17, XPC, CSTF3, CLP1, RFC3, POLR1C, RPA2, CDA, ZNF707, POM121, POLR2D, SNAPC5, POLR2K, GTF2H1, POLR2F, GTF2A2, BRF2, SUPT5H, BCAP31, NME1, SRSF6, POLR3C, UMPS, HCLS1, RAD51, RAE1, CCNO, FEN1
HALLMARK_PI3K_AKT_MTOR_SIGNALING	0.390716	0.43412851923490225	0.0908241	0.2455793478470195	1.0353810811015682	93	DDIT3, TRIB3, NFKBIB, CDKN1A, MAP2K3, MKNK2, MAPK8, SFN, DUSP3, RIT1, ARF1, UBE2D3, CAB39L, SQSTM1, TRAF2, CAB39, GRB2, EGFR, PPP2R1B, CDK2, EIF4E, HRAS, TBK1, E2F1, PIKFYVE
HALLMARK_CHOLESTEROL_HOMEOSTASIS	0.4635108481262327	0.5038161392676442	0.0824344	0.25145147346864904	0.9930817822880519	67	PLAUR, ANTXR2, ATF3, TRIB3, CPEB2, TNFRSF12A, PLSCR1, NFIL3, ATF5, SC5D, FBXO6, GNAI1
HALLMARK_SPERMATOGENESIS	0.8223062381852552	0.8390879981482195	0.052057	0.20362977915615357	0.8307129194668941	80	SCG5, IL13RA2, HSPA4L, SIRT1, TEKT2, ZC2HC1C, ELOVL3, MAP7, LDHC, CLPB, PCSK1N, IP6K1, CLGN, TOPBP1, RPL39L, SLC12A2
HALLMARK_NOTCH_SIGNALING	0.8096153846153846	0.8390879981482195	0.0535669	0.22959390006694466	0.7636984866712294	30	CCND1, ST3GAL6, DLL1, DTX4
HALLMARK_PROTEIN_SECRETION	0.9905123339658444	0.9905123339658444	0.043712583357955095	0.15707037889912107	0.6586804813788821	90	GOLGA4, M6PR, ARF1, CTSC, SEC22B, STAM, RAB5A, GLA, RAB9A, GOSR2, EGFR, TMX1, ABCA1, IGF2R, YIPF6, SNAP23, SCRN1, BET1, SCAMP3, ATP6V1H, NAPA, CLTA, VPS4B, NAPG, MAPK1, ANP32E, ARFGEF2, COPB1, PPT1, YKT6, ATP1A1
HALLMARK_PANCREAS_BETA_CELLS	0.7333333333333333	0.7801418439716311	0.0619763	-0.27967	-0.822062	19	DPP4, MAFB, FOXO1, AKT3, ELP4, GCK, PAK3
HALLMARK_GLYCOLYSIS	0.33264462809917356	0.3867960791850856	0.10434395258194858	-0.222735	-1.04312	171	TGFBI, CASP6, COL5A1, G6PD, LHX9, PDK3, ALDH7A1, MPI, IGFBP3, PC, AGL, SDC3, DCN, SLC37A4, HDLBP, IDH1, B3GALT6, SDHC, LHPP, GPC1, IDUA, CHST12, MDH1, GALK1, SPAG4, TALDO1, PYGL, SLC16A3, PHKA2, CHPF2, IL13RA1, ZNF292, GYS1, FUT8, GUSB, GMPPA, PAM, PPFIA4, ALDOA, CAPN5, TPI1, PYGB, ABCB6, UGP2, MED24, NSDHL, LDHA, ANG, SRD5A3, KDELR3, ANKZF1, DLD, KIF20A, CITED2, VEGFA, B4GALT2, B4GALT7, NDUFV3, …
HALLMARK_ANGIOGENESIS	0.3049792531120332	0.3630705394190872	0.11012226383553594	-0.332726	-1.11425	30	S100A4, COL3A1, NRP1, POSTN, COL5A2
HALLMARK_REACTIVE_OXYGEN_SPECIES_PATHWAY	0.21237113402061855	0.2654639175257732	0.13500203382863138	-0.30841	-1.15213	48	CAT, G6PD, PTPA, PDLIM1, NQO1, GPX4, STK25, NDUFS2, PRDX2
HALLMARK_HEME_METABOLISM	0.11065573770491803	0.15368852459016394	0.19189224038483796	-0.26001	-1.21099	161	ANK1, NFE2, CAT, NNT, FECH, ERMAP, ALDH6A1, ALAD, PC, MGST3, SEC14L1, TNS1, DAAM1, PPOX, FBXO9, HEBP1, TENT5C, FN3K, BLVRA, PRDX2, SELENBP1, UROS, MPP1, NARF, TFDP2, BNIP3L, SIDT2, BLVRB, PIGQ, CAST, TSPAN5, RBM5, UCP2
HALLMARK_KRAS_SIGNALING_DN	0.0846457	0.12447892542843911	0.21654283673534816	-0.293868	-1.272	102	P2RX6, SELENOP, FGGY, PDK2, SYNPO, GAMT, PTGFR, MTHFR, HTR1D, CYP39A1, KCND1, SLC25A23, CCDC106, PRKN, SNN, TENT5C, RGS11, C5, IDUA
HALLMARK_MITOTIC_SPINDLE	0.021897720133606458	0.0364962	0.35248785758361917	-0.278434	-1.32569	198	FLNA, SHROOM2, SYNPO, GSN, CEP250, NUMA1, CAPZB, PLEKHG2, PKD2, MYH10, FGD6, SPTAN1, HDAC6, ACTN4, VCL, MYH9, FARP1, TUBGCP2, ITSN1, RASA1, TBCD, PXN, LLGL1, DST, BIN1, KIF3C, TUBGCP6, SOS1, TUBA4A, SPTBN1, KIFAP3, MID1, ABR, HOOK3, CEP192, ARHGAP4, BCR, FLNB, CYTH2, ARFGEF1, CEP131, RABGAP1, SHROOM1, ARAP3, AKAP13, CLIP2, ARHGEF3, MARCKS
HALLMARK_XENOBIOTIC_METABOLISM	0.016572491982591867	0.028573262038951493	0.35248785758361917	-0.293758	-1.36298	156	CAT, CASP6, ATOH8, DDAH2, IL1R1, TKFC, IGF1, ETFDH, BPHL, PMM1, PC, ECH1, ADH5, GSTM4, NQO1, IDH1, ABCC3, TNFRSF1A, PTGR1, MAN1A1, ACO2, PINK1, FBLN1, RETSAT, ENTPD5, CDO1, EPHX1, ALDH2, NDRG2, SLC6A6, DHRS1, AHCY, AKR1C2, AKR1C3, ACOX3, BLVRB, TDO2, GSS, CYP2E1, NFS1, PGD, IGFBP4, FAH, CROT, CBR1, DCXR
HALLMARK_HEDGEHOG_SIGNALING	0.0767635	0.11630831132905822	0.2343926472946861	-0.414298	-1.38742	30	AMOT, DPYSL2, GLI1, PTCH1, SCG2, NRP1, THY1, MYH9, RASA1
HALLMARK_APICAL_JUNCTION	0.0163016	0.028573262038951493	0.35248785758361917	-0.304873	-1.42767	167	TGFBI, SHROOM2, ACTG1, GAMT, CNN2, MMP2, ITGB4, THBS3, ARHGEF6, ITGA10, EXOC4, GNAI2, SDC3, EVL, MYH10, THY1, FBN1, CERCAM, CRAT, PARVA, SHC1, ACTN4, VCL, MYH9, SPEG, ACTB, MYL9, ADAMTS5, CTNND1, RASA1, CLDN11, TMEM8B, PTEN, ITGB1, MVD, AKT2, HADH, RRAS, PARD6G, PBX2, CDH6, BMP1, FLNC, SORBS3, INPPL1, MAPK11, NLGN2, ZYX, PIK3R3, LDLRAP1, LAYN, SKAP2, MAPK14, PLCG1, PIK3CB, AKT3
HALLMARK_COAGULATION	0.014657	0.027142563213477723	0.3807304007227924	-0.345951	-1.46332	93	PRSS23, GSN, MST1, HTRA1, MSRB2, MMP2, MMP11, THBS1, CFD, CRIP2, CTSO, SIRT2, F8, CFI, FN1, FBN1, LRP1, CAPN2, SPARC, KLF7, ISCU, LTA4H, SERPING1, DPP4, WDR1, BMP1, S100A13, CPQ, S100A1
HALLMARK_ADIPOGENESIS	0.00153126	0.00294472	0.45505986738722953	-0.317848	-1.50045	186	CAT, MYLK, PHLDB1, LAMA4, DECR1, ANGPT1, SSPN, TKT, ECH1, LPCAT3, EPHX2, MGST3, ETFB, SLC25A1, SCP2, CMBL, IDH1, CDKN2C, GPX4, PHYH, CRAT, ENPP2, IDH3G, ACO2, SDHC, COQ5, ITSN1, HIBCH, PFKL, RETSAT, ACADS, MCCC1, ALDH2, RAB34, SLC27A1, CD151, UQCRC1, HADH, CPT2, COQ9, ECHS1, SUCLG1, TALDO1, CD302, PDCD4, CCNG2, PGM1, VEGFB, SAMM50, ATP5PO, UCP2, FAH, IMMT, OMD, REEP6, TST, DBT, SNCG, ACLY
HALLMARK_APICAL_SURFACE	0.034573544354375936	0.0557638	0.3217759180753611	-0.441924	-1.51583	33	SHROOM2, SULF2, CRYBG1, FLOT2, THY1, ATP8B1, GAS1, TMEM8B, EPHB4, CROCC, MDGA1
HALLMARK_OXIDATIVE_PHOSPHORYLATION	5.312029033899052e-4	0.00124533	0.47727081536286214	-0.32818	-1.56254	198	NNT, SURF1, ALDH6A1, ETFDH, DECR1, ECH1, MGST3, ACAA1, ETFB, DLST, BDH2, ATP5MC2, IDH1, HADHA, GPX4, PHYH, IDH3G, HADHB, ACO2, SDHC, ACADSB, RETSAT, NDUFS2, PDHB, MDH1, ATP5F1A, ISCU, OXA1L, COX5B, UQCRC1, ATP5PD, ATP5F1C, ATP1B1, IDH2, ECHS1, SUCLG1, ATP5ME, ATP5F1D, NDUFV1, OGDH, CYB5R3, ATP5PO, ACAT1, NDUFB1, IMMT, NDUFC1, COX6B1, SLC25A3, MPC1, PHB2, UQCRC2, SDHA, ATP5MC3, NDUFA2, COX7C, ECI1…
HALLMARK_UV_RESPONSE_DN	0.00110517	0.00221033	0.45505986738722953	-0.35187	-1.5939	142	PDGFRB, KIT, COL1A1, DBP, COL1A2, ATP2B4, FZD2, COL3A1, ANXA4, PTGFR, EFEMP1, NRP1, MGMT, MAP1B, AMPH, MAP2K5, PRKCA, ERBB2, RXRA, BCKDHB, ARHGEF9, KCNMA1, FBLN5, COL5A2, ADD3, GJA1, SYNJ2, ANXA2, TGFBR3, PTEN, CDON, IGF1R, RGS4, SMAD3, ZMIZ1, SLC22A18, PIAS3, CAV1, FHL2, ATRX, PLCB4, IGFBP5, PIK3R3, PMP22, MAPK14, SRI, AKT3, GCNT1, ID1, CDC42BPA
HALLMARK_MYOGENESIS	5.479436409622536e-4	0.00124533	0.47727081536286214	-0.350206	-1.6278	158	CTF1, COL6A3, COL1A1, ADAM12, GSN, COL3A1, MYLK, PDLIM7, LDB3, ITGB4, IGF1, CFD, EPHB3, SIRT2, SSPN, IGFBP3, PC, AGL, TNNT1, NQO1, ITGB5, PPP1R3C, FHL1, TSC2, PTGIS, SPTAN1, PLXNB2, CRAT, MYH9, SPEG, PICK1, SCD, SPARC, HDAC5, MYO1C, TPD52L1, AK1, ITGB1, BIN1, GAA, AKT2, ENO3, MYBPH, FLII, OCEL1, DAPK2, LAMA2, SORBS3, BDKRB2, COL6A2, SOD3, SVIL, FDPS, FABP3, MYL6B, IGFBP7, TPM2, DMPK, PPFIA4, AEBP…
HALLMARK_FATTY_ACID_METABOLISM	2.1859065834022804e-4	5.752385745795475e-4	0.5188480777437918	-0.376371	-1.67699	133	ETFDH, DECR1, BPHL, S100A10, ALAD, ECH1, BCKDHB, GRHPR, LGALS1, ACAA1, DLST, TP53INP2, D2HGDH, IDH1, CRAT, IDH3G, DHCR24, GSTZ1, HADHB, ACO2, SDHC, HIBCH, RETSAT, ACOT8, EHHADH, HSDL2, ACADS, EPHX1, BLVRA, PDHB, MDH1, PTPRG, ACOT2, UROS, HSD17B4, ENO3, HADH, CPT2, ECHS1, SUCLG1, TDO2, MLYCD, SUCLG2, CRYZ, ECI2, REEP6, CBR1, MAOA, SDHA, NTHL1, ECI1, HSD17B7, ALDOA
HALLMARK_EPITHELIAL_MESENCHYMAL_TRANSITION	2.4898564917961444e-5	1.0374402049150602e-4	0.5756102610711286	-0.362251	-1.72191	196	ACTA2, PDGFRB, CXCL12, DPYSL3, COL6A3, FLNA, COL1A1, TGFBI, SLIT3, ADAM12, COL5A1, PCOLCE, COL1A2, COL12A1, CTHRC1, COL3A1, MYLK, OXTR, LOXL1, HTRA1, SCG2, MMP2, THBS1, POSTN, MATN2, BGN, MGP, IGFBP3, LOXL2, LGALS1, DCN, ITGB5, MAGEE1, FN1, THY1, FBN1, FBLN2, FBLN5, COL5A2, GJA1, LRP1, EFEMP2, GAS1, MYL9, CAPG, FBLN1, GPC1, FAP, SPARC, TGFBR3, VIM, DST, ITGB1, ANPEP, THBS2, RGS4, FBN2, EDIL3, SNT…
HALLMARK_PEROXISOME	5.8334098969216985e-5	2.0833606774720354e-4	0.557332	-0.44955	-1.87763	87	CAT, MVP, DHRS3, ECH1, EPHX2, ACAA1, GSTK1, SCP2, PEX11B, GNPAT, IDH1, PEX2, CRAT, DHCR24, RETSAT, ACOT8, EHHADH, CTBP1, LONP2, SULT2B1, FIS1, HSD17B4, HSD3B7, PEX6, IDH2, PRDX5, CRABP2, MLYCD, PEX11A, ABCB9, ABCD1, TSPO, ECI2, ABCC5, SLC35B2, FDPS, PABPC1, FADS1
HALLMARK_BILE_ACID_METABOLISM	4.121264976522151e-6	1.873302262055523e-5	0.610527	-0.485757	-2.02886	87	CAT, AR, EFHC1, PEX11G, CYP39A1, NUDT12, RXRA, EPHX2, ABCA6, PAOX, GSTK1, RBP1, SCP2, GNPAT, IDH1, PHYH, FADS2, DHCR24, RETSAT, LONP2, PEX26, SULT2B1, HSD17B4, PECR, HSD3B7, AMACR, PEX6, IDH2, PRDX5, ABCA9, SLC22A18, MLYCD, PEX11A, ABCD1, PEX7, ABCA8, PEX1, CROT, PXMP2, SLC35B2, ABCA2, FADS1, FDXR, CYP46A1, ABCG4, HSD17B6, ABCD3, ABCA3, PEX19, SLC27A5, PEX16
