## Supplementary material for "Transcriptional profiling of Hutchinson-Gilford Progeria patients identifies primary target pathways of progerin": Table S4

### Sheet: Table S4
	HGPS14	HGPS7	HGPS10	HGPS1	GFP-progerin	HGPS12	HGPS15	HGPS5	HGPS2	HGPS11	HGPS8	HGPS18	HGPS16	HGPS6	HGPS9	HGPS3	HGPS4
LIPID_OXIDATION	0.948922	-0.903098	-1.31702	-1.88309	-2.01893	-1.3598	-1.32202	-1.11176	-1.83973	-1.21595	-1.24007	-1.1477	0.972218	-1.03034	-1.49281	-1.92266	-2.01536
LIPID_METABOLIC_PROCESS	1.22988	-1.20083	-1.34508	-1.50111	-1.40013	-1.12842	-1.28768	-1.15113	-1.29523	-1.266	-1.30116	1.02582	1.22731	0.970333	0.995301	-1.50686	-1.3703
POSITIVE_REGULATION_OF_SIGNALING	-1.22182	1.26066	1.22285	1.26783	1.41881	1.27956	1.24767	1.28222	1.36067	1.41699	1.30408	1.43602	1.21287	1.37705	1.26155	-1.26246	1.17026
LOCOMOTION	-1.24065	1.38386	1.41105	1.23047	1.46521	1.28822	1.14166	1.28203	1.34455	1.40403	1.34824	1.43299	1.18234	1.52733	1.39364	-1.47183	-1.40432
REGULATION_OF_LOCOMOTION	-1.2325	1.41174	1.39927	1.18845	1.41818	1.28348	1.14322	1.25577	1.32879	1.40273	1.38962	1.43215	1.18668	1.50835	1.38281	-1.51737	-1.4199
APOPTOTIC_PROCESS	-1.22612	1.11765	1.05739	1.16219	1.4885	1.23265	1.21021	1.18609	1.28228	1.26337	1.18534	1.2434	1.0706	1.16742	1.06166	-1.21884	-1.27302
POSITIVE_REGULATION_OF_INTRACELLULAR_SIGNAL_TRANSDUCTION	-1.26548	1.13715	1.21753	1.2203	1.5287	1.33821	1.28484	1.28014	1.33847	1.36261	1.35058	1.46073	1.15355	1.30912	1.18337	-1.20323	-1.22724
RESPONSE_TO_ENDOGENOUS_STIMULUS	-1.27536	1.29493	1.18068	1.28374	1.37341	1.29911	1.33332	1.31541	1.33674	1.30469	1.35563	1.34067	1.33104	1.29758	1.20222	-1.29589	-1.23247
NEGATIVE_REGULATION_OF_PROGRAMMED_CELL_DEATH	-1.16892	1.02369	1.08724	1.21352	1.50252	1.39626	1.21274	1.20032	1.31839	1.28945	1.36048	1.36681	1.05066	1.14571	1.02052	1.16154	-1.21263
NEGATIVE_REGULATION_OF_RESPONSE_TO_STIMULUS	-1.29697	1.16989	1.30755	1.17806	1.52645	1.26862	1.16463	1.23357	1.30336	1.29176	1.24651	1.47234	1.16164	1.27067	1.14176	1.19074	-1.29586
REGULATION_OF_INTRACELLULAR_SIGNAL_TRANSDUCTION	-1.16881	1.18251	1.20649	1.2622	1.4319	1.31028	1.34312	1.26164	1.32387	1.43798	1.25409	1.42328	1.10504	1.20351	1.1505	1.22189	-1.26093
MESENCHYMAL_CELL_DEVELOPMENT	-1.34809	1.16682	1.08612	1.77628	1.71866	1.22801	0.941996	1.67562	1.64677	1.31299	1.32113	1.13726	1.03755	1.35554	1.32595	1.88493	1.77142
RESPONSE_TO_GROWTH_FACTOR	-1.38841	1.31222	1.16482	1.44447	1.48369	1.30801	1.41748	1.3094	1.46922	1.43415	1.40131	1.3488	1.22237	1.26818	1.21699	1.35673	1.26465
POSITIVE_REGULATION_OF_CELL_POPULATION_PROLIFERATION	-1.21831	1.30364	1.32397	1.38128	1.50711	1.40451	1.34887	1.39821	1.45497	1.47962	1.36463	1.32918	1.37119	1.60343	1.30082	1.35224	1.33536
POSITIVE_REGULATION_OF_MULTICELLULAR_ORGANISMAL_PROCESS	-1.33604	1.30983	1.28395	1.39974	1.66555	1.31305	1.32423	1.36574	1.44382	1.46265	1.46785	1.42565	1.22633	1.55043	1.34266	1.37937	1.33086
NEGATIVE_REGULATION_OF_MULTICELLULAR_ORGANISMAL_PROCESS	-1.3973	1.19946	1.4084	1.22715	1.53061	1.24157	1.14484	1.30148	1.36135	1.27106	1.32212	1.3435	1.14628	1.63867	1.35616	1.31111	1.26176
NEGATIVE_REGULATION_OF_SIGNALING	-1.19477	1.13908	1.31241	1.25824	1.46423	1.33006	1.28515	1.29725	1.33903	1.31218	1.25949	1.40735	1.23104	1.26785	1.14426	1.19936	1.19125
REGULATION_OF_CELL_DEVELOPMENT	-1.44882	1.23357	1.5101	1.32402	1.34169	1.40669	1.36671	1.49796	1.41657	1.56831	1.28767	1.08151	1.4878	1.63051	1.52624	1.40555	1.42647
REGULATION_OF_CELL_DIFFERENTIATION	-1.52261	1.36352	1.4354	1.35828	1.27182	1.3635	1.31672	1.47026	1.46387	1.43682	1.30977	1.12826	1.42163	1.59936	1.43961	1.39476	1.4079
BLOOD_VESSEL_MORPHOGENESIS	-1.40988	1.32408	1.47456	1.55493	1.49517	1.5042	1.47203	1.49831	1.6869	1.61042	1.6189	1.51178	1.29769	1.62012	1.43321	1.5208	1.42165
ANATOMICAL_STRUCTURE_FORMATION_INVOLVED_IN_MORPHOGENESIS	-1.27644	1.47191	1.59045	1.61225	1.35332	1.45896	1.37038	1.55026	1.70129	1.57923	1.59184	1.46326	1.29602	1.71194	1.56907	1.58473	1.46869
EPITHELIUM_DEVELOPMENT	-1.27588	1.29823	1.55016	1.4815	1.44261	1.49839	1.30973	1.49531	1.4966	1.50248	1.58328	1.31363	1.31073	1.69786	1.45268	1.39738	1.47837
TUBE_MORPHOGENESIS	-1.46275	1.2313	1.55968	1.47945	1.37979	1.43585	1.30659	1.45262	1.60368	1.47578	1.55026	1.27524	1.28911	1.66905	1.47601	1.46177	1.43512
TUBE_DEVELOPMENT	-1.51392	1.2697	1.52054	1.45281	1.37336	1.40053	1.27412	1.3534	1.55082	1.39192	1.50565	1.25531	1.29684	1.63855	1.43387	1.40473	1.39537
POSITIVE_REGULATION_OF_DEVELOPMENTAL_PROCESS	-1.31507	1.37846	1.3613	1.44307	1.34577	1.32168	1.37405	1.48173	1.48082	1.48625	1.4043	1.23709	1.23075	1.52656	1.40685	1.42856	1.39264
REGULATION_OF_MULTICELLULAR_ORGANISMAL_DEVELOPMENT	-1.4539	1.36201	1.45094	1.43756	1.43197	1.39001	1.36919	1.42109	1.49462	1.48584	1.41673	1.2907	1.37051	1.56386	1.4572	1.45126	1.41605
CIRCULATORY_SYSTEM_DEVELOPMENT	-1.4113	1.34491	1.33329	1.59828	1.26784	1.46683	1.42979	1.444	1.63397	1.51768	1.58723	1.37887	1.34522	1.5063	1.40521	1.48534	1.46692
VASCULATURE_DEVELOPMENT	-1.45781	1.26757	1.36982	1.45812	1.47017	1.41351	1.38354	1.38143	1.57869	1.48589	1.50514	1.46718	1.25319	1.49612	1.35712	1.46122	1.33101
SKELETAL_MUSCLE_ORGAN_DEVELOPMENT	1.37276	1.24583	1.53797	1.48033	1.49666	1.43811	1.48198	1.46463	1.62533	1.69868	1.6607	-1.06839	1.4142	1.72413	1.76113	1.50757	1.52258
CARDIAC_VENTRICLE_MORPHOGENESIS	1.24705	-1.08843	1.47886	1.91136	1.57045	1.65774	1.52324	1.68139	1.88017	1.4571	1.75481	1.48336	1.50861	1.82261	1.71544	1.75525	1.79966
EPIDERMIS_MORPHOGENESIS	1.33544	1.54717	1.74781	1.55532	1.71539	2.0782	1.35939	1.82261	1.75981	1.73026	2.07513	1.17001	1.50591	1.84466	1.63594	1.63134	1.90165
EPIDERMIS_DEVELOPMENT	1.18693	1.59504	1.63055	1.53214	1.82664	1.63013	1.47639	1.5802	1.57418	1.54992	1.74846	1.57632	1.42217	1.82508	1.65549	1.58077	1.45202
SKIN_DEVELOPMENT	1.09805	1.62042	1.73022	1.62812	1.64565	1.6223	1.28704	1.70147	1.70754	1.58014	1.84598	1.57069	1.44839	1.91857	1.76415	1.66528	1.53452
STRIATED_MUSCLE_TISSUE_DEVELOPMENT	1.46663	1.36425	1.23929	1.83456	1.48776	1.52577	1.37235	1.61688	1.75984	1.48165	1.71916	1.27828	1.3404	1.69475	1.52192	1.4865	1.77624
MUSCLE_ORGAN_DEVELOPMENT	1.49443	1.65503	1.55084	1.80567	1.40593	1.49141	1.47785	1.79019	1.91836	1.68672	1.88523	1.20577	1.44848	1.80053	1.79889	1.77955	1.76954
MUSCLE_TISSUE_DEVELOPMENT	1.45065	1.31271	1.4407	1.80747	1.40598	1.60875	1.54677	1.66859	1.79732	1.6809	1.78077	1.20719	1.48609	1.83194	1.75495	1.58901	1.77226
POSITIVE_REGULATION_OF_OXIDOREDUCTASE_ACTIVITY	1.52981	1.15177	1.19515	1.58087	1.67202	1.6878	1.70975	1.82986	1.59034	1.27383	1.65922	1.51776	0.680498	1.2455	1.24945	1.25059	1.50185
NEGATIVE_REGULATION_OF_LIPOPROTEIN_LIPASE_ACTIVITY	1.73418	1.30559	1.516	1.60046	1.69142	1.63866	1.66597	1.43194	1.53782	1.55348	1.64644	1.51266	1.63688	1.52964	1.45262	1.69416	1.09608
WOUND_HEALING	1.43958	1.36528	1.22899	1.51695	1.3959	1.6137	1.66422	1.502	1.58454	1.67308	1.73727	1.71809	1.29131	1.54503	1.46192	1.37625	1.43597
REGULATION_OF_RESPONSE_TO_WOUNDING	1.31116	1.60541	1.44171	1.57814	1.59375	1.46814	1.51717	1.4552	1.60328	1.67144	1.5342	1.68308	1.46726	1.61665	1.61267	1.57675	1.53615
REGULATION_OF_WOUND_HEALING	1.29706	1.52983	1.34888	1.64257	1.59465	1.48591	1.59819	1.40287	1.62303	1.69345	1.67947	1.87279	1.41682	1.69545	1.49608	1.59967	1.40232
CELL_CELL_SIGNALING	1.4919	1.60915	1.50077	1.43863	1.27987	1.47327	1.36584	1.58904	1.60342	1.55731	1.52983	1.41391	1.49117	1.69694	1.5608	1.42977	1.52766
G_PROTEIN_COUPLED_RECEPTOR_SIGNALING_PATHWAY	1.32448	1.57399	1.53636	1.41534	1.46416	1.32397	1.36574	1.51482	1.55253	1.55274	1.54072	1.52258	1.38227	1.65956	1.39242	1.38676	1.42958
SPROUTING_ANGIOGENESIS	1.32077	1.53049	1.63467	1.44277	1.5205	1.6828	1.42769	1.36214	1.4055	1.60151	1.6527	1.4372	1.33181	1.51122	1.54283	1.23708	1.33904
EPITHELIAL_CELL_DEVELOPMENT	1.26233	1.3945	1.5303	1.49488	1.50861	1.4124	1.44225	1.50163	1.56653	1.58995	1.38242	1.76501	1.36935	1.54333	1.66691	1.3169	1.29141
CELL_MOTILITY	1.20663	1.4558	1.41588	1.39382	1.30684	1.36519	1.29392	1.40635	1.46956	1.51783	1.47399	1.43375	1.2414	1.56006	1.50754	1.28222	1.2727
ENZYME_LINKED_RECEPTOR_PROTEIN_SIGNALING_PATHWAY	1.26847	1.47201	1.34904	1.52078	1.32982	1.54664	1.4528	1.43278	1.52481	1.53448	1.55211	1.51228	1.4453	1.57585	1.38984	1.30597	1.42487
RESPONSE_TO_WOUNDING	1.40394	1.36123	1.2824	1.46764	1.40358	1.46915	1.45685	1.41177	1.54651	1.569	1.63213	1.58953	1.31243	1.53232	1.41157	1.31187	1.44827
CELL_ADHESION	1.43729	1.47845	1.34146	1.50056	1.30933	1.63364	1.51458	1.4668	1.5122	1.73062	1.62027	1.60637	1.62763	1.74177	1.77487	1.37759	1.34664
CELL_CELL_ADHESION	1.37204	1.32019	1.48605	1.43266	1.51268	1.50616	1.43769	1.54247	1.5171	1.67049	1.56369	1.4182	1.67159	1.80573	1.85856	1.37978	1.35825
SIGNAL_RELEASE	1.73835	1.52301	1.41874	1.41316	1.42809	1.65704	1.50171	1.51299	1.5781	1.72616	1.62202	1.23935	1.40762	1.69133	1.49283	1.31808	1.56964
SECRETION	1.55967	1.45422	1.30694	1.39101	1.32016	1.57202	1.53829	1.50283	1.51362	1.64485	1.52164	1.32777	1.3568	1.50884	1.42484	1.33086	1.3788
REGULATION_OF_SECRETION	1.67965	1.41126	1.27252	1.3609	1.39985	1.48846	1.44444	1.45101	1.49004	1.60258	1.51372	1.42215	1.33137	1.59221	1.43992	1.24158	1.38121
MUCOPOLYSACCHARIDE_METABOLIC_PROCESS	1.0483	1.2734	1.06999	1.64116	1.57736	1.61264	1.57245	1.47544	1.65999	1.52676	1.30273	1.6211	1.38731	1.09192	1.04164	1.26691	1.51128
REGULATION_OF_CELLULAR_RESPONSE_TO_GROWTH_FACTOR_STIMULUS	1.12676	1.44881	1.15391	1.5627	1.45623	1.43977	1.36365	1.28007	1.58352	1.4651	1.47077	1.45311	1.3879	1.28339	1.14417	1.42285	1.41971
REGULATION_OF_TRANSPORT	1.55257	1.47031	1.27359	1.27063	1.25071	1.42155	1.4114	1.41381	1.43989	1.40833	1.38931	1.39171	1.36563	1.37081	1.35776	1.27938	1.31099
MONOATOMIC_ION_TRANSMEMBRANE_TRANSPORT	1.69632	1.36876	1.21036	1.19464	1.34544	1.6407	1.55081	1.39894	1.43238	1.41275	1.36859	1.34991	1.39538	1.2977	1.33813	1.16653	1.25762
MONOATOMIC_ION_TRANSPORT	1.66927	1.31145	1.18793	1.19287	1.27986	1.63606	1.49759	1.39252	1.42416	1.3883	1.33341	1.30659	1.38435	1.27878	1.35455	1.2143	1.25466
NEGATIVE_REGULATION_OF_CELL_POPULATION_PROLIFERATION	1.19226	1.35127	1.40086	1.36045	1.3034	1.19154	1.19674	1.39054	1.41518	1.27903	1.27691	1.14977	1.27563	1.53628	1.4266	1.3587	1.34484
EPITHELIAL_CELL_DIFFERENTIATION	1.13423	1.33826	1.40156	1.33771	1.74807	1.34465	1.17878	1.38528	1.43506	1.51407	1.43044	1.53129	1.21962	1.46628	1.32405	1.23353	1.24116
MAINTENANCE_OF_BLOOD_BRAIN_BARRIER	1.81522	1.37014	-1.38852	1.75845	1.74705	1.94024	1.84596	1.40781	1.98947	1.82511	1.99535	1.74838	1.62368	1.78013	1.26209	1.39473	1.48799
MONOATOMIC_CATION_TRANSMEMBRANE_TRANSPORT	1.72579	1.35181	-1.2519	1.22134	1.30993	1.6526	1.5946	1.35154	1.44841	1.39607	1.41902	1.39119	1.4048	1.20218	1.28568	1.1389	1.28194
TRANSMEMBRANE_RECEPTOR_PROTEIN_TYROSINE_KINASE_SIGNALING_PATHWAY	1.41962	1.46079	1.42154	1.48564	1.38167	1.49321	1.44471	1.44884	1.50574	1.55329	1.57318	1.56332	1.49607	1.65484	1.50925	-1.25406	1.3863
TRANSMEMBRANE_TRANSPORT	1.54605	1.18077	-1.25222	1.13815	1.33198	1.64903	1.49515	1.36364	1.384	1.40085	1.3114	1.39547	1.42452	1.19672	1.31047	-1.15833	1.19062
REGULATION_OF_EPITHELIAL_CELL_MIGRATION	1.07903	-1.11654	1.49405	-1.21302	1.39471	1.25869	1.20877	1.35623	1.31969	1.45771	1.27574	1.50517	1.19767	1.44448	1.33877	-1.20708	1.18013
REGULATION_OF_CATALYTIC_ACTIVITY	1.23399	1.34941	1.18954	1.12642	1.41897	1.19851	1.26682	1.18291	1.2609	1.24652	1.32472	1.38238	1.21824	1.32056	1.14945	-1.17517	-1.30899
MAPK_CASCADE	1.22859	1.2064	1.34574	1.34411	1.5066	1.34086	1.31068	1.3592	1.3774	1.43818	1.32485	1.48407	1.14436	1.39073	1.34399	1.24254	-1.31443
PHOSPHORYLATION	1.15587	1.18759	1.18711	1.16652	1.29439	1.18327	1.26853	1.29104	1.26105	1.32722	1.21128	1.32553	0.988565	1.22961	1.05448	1.15977	-1.25149
POSITIVE_REGULATION_OF_CELL_ADHESION	1.27198	-1.29332	1.3155	1.34655	1.51417	1.2394	1.20138	1.43224	1.38823	1.40899	1.43653	1.45959	1.23566	1.64781	1.55928	1.31753	-1.33301
REGULATION_OF_CELL_ADHESION	1.22561	-1.33728	1.28677	1.29373	1.48131	1.32543	1.29395	1.34215	1.36391	1.41963	1.46831	1.60488	1.25672	1.59997	1.50513	-1.33451	-1.53178
